# Predictive models of the genetic bases underlying budding yeast fitness in multiple environments

**DOI:** 10.1101/2025.10.20.683436

**Authors:** Kenia E. Segura Abá, Paulo Izquierdo, Gustavo de Los Campos, Melissa D. Lehti-Shiu, Shin-Han Shiu

**Affiliations:** Genetics and Genome Sciences Graduate Program, Michigan State University, East Lansing, Michigan, United States of America; Department of Energy Great Lakes Bioenergy Research Center, Michigan State University, East Lansing, Michigan, United States of America; Department of Plant Biology, Michigan State University, East Lansing, Michigan, United States of America; Department of Epidemiology and Biostatistics, Michigan State University, East Lansing, Michigan, United States of America; Department of Statistics and Probability, Michigan State University, East Lansing, Michigan, United States of America; Institute for Quantitative Health Science and Engineering, Michigan State University, East Lansing, Michigan, United States of America; Department of Computational Mathematics, Science, and Engineering, Michigan State University, East Lansing, Michigan, United States of America

## Abstract

The ability of organisms to adapt and survive depends on the effects of genes and the environment on fitness. However, the multigenic nature of fitness traits and genotype-by-environment interactions hinder our ability to understand the genetic basis of fitness. Here, we established fitness prediction models for 35 environments using machine learning and existing fitness data and different types of genetic variants for a population of *Saccharomyces cerevisiae* isolates. Models revealed that the predictive ability of genetic variants varied across environments, with copy number variants explaining the majority of fitness variation in most cases. Model interpretation further showed that different variant types identified distinct sets of genes associated with predictive variants. These gene sets were significantly enriched in experimentally validated genes affecting fitness in only a subset of environments, indicating that many genes influencing fitness remain unexplored. Notably, non-experimentally validated genes were more important than validated ones for fitness predictions. Gene contributions to fitness predictions were both isolate and environment dependent, pointing to gene-by-gene and gene-by-environment interactions. Further interpretation of models uncovered experimentally validated and novel candidate genetic interactions for a well characterized stress, the fungicide benomyl. These findings highlight the feasibility of identifying the genetic basis of fitness by using different types of genetic variants and offer novel targets for future functional analysis.

**Author Summary:** Organisms adapt to changing environments by acquiring beneficial traits, which are largely determined by genetic variation. However, predicting how genetic variation influences adaptation, and thus survival, remains a challenge. Here, we used machine learning to identify genes, gene-gene interactions, and gene-by-environment interactions underlying fitness. Specifically, we used machine learning to predict how different genetic variants—such as changes in single nucleotides, presence/absence of a sequence, and differences in copy number—affect fitness in yeast across 35 different environmental conditions. Our results show that prediction accuracy and our ability to interpret the underlying biology depend on the genetic variant type. For example, the best predictions were obtained using differences in copy number. We also found that the contributions of genetic variants to yeast fitness depend on the genetic background. Importantly, our models uncovered known and novel genes that were important across multiple and specific environments and revealed genetic interactions for a well characterized stress, offering insights into how organisms cope with environmental stress. These findings advance our understanding of the genetic basis of fitness and provide a framework for future functional studies and the design of stress-resilient yeast strains.
