## Supplementary material for "Predictive models of the genetic bases underlying budding yeast fitness in multiple environments": S1 Table

### Sheet: Table S1
Short Name	Full Name	Media	Chemical	Concentration
YPACETATE	YP Acetate 2%	YP	Acetate	0.02
YPD14	YPD 14ºC	YPD	14ºC
YPD40	YPD 40ºC	YPD	40ºC
YPD42	YPD 42ºC	YPD	42ºC
YPD6AU	YPD 6-Azauracil 600 μg/ml	YPD	6-Azauracil	600 μg/ml
YPDANISO10	YPD Anisomycin 10 μg/ml	YPD	Anisomycin	10 μg/ml
YPDANISO20	YPD Anisomycin 20 μg/ml	YPD	Anisomycin	20 μg/ml
YPDANISO50	YPD Anisomycin 50 μg/ml	YPD	Anisomycin	50 μg/ml
YPDBENOMYL200	YPD Benomyl 200 μg/ml	YPD	Benomyl	200 μg/ml
YPDBENOMYL500	YPD Benomyl 500 μg/ml	YPD	Benomyl	500 μg/ml
YPDCAFEIN40	YPD Caffeine 40 mM	YPD	Caffeine	40 mM
YPDCAFEIN50	YPD Caffeine 50 mM	YPD	Caffeine	50 mM
YPDCHX05	YPD Cycloheximide 0.5 μg/ml	YPD	Cycloheximide	0.5 μg/ml
YPDCHX1	YPD Cycloheximide 1 μg/ml	YPD	Cycloheximide	1 μg/ml
YPDCUSO410MM	YPD CuSO4 10 mM	YPD	CuSO4	10 mM
YPDDMSO	YPD DMSO 6%	YPD	DMSO	0.06
YPDETOH	YPD Ethanol 15%	YPD	Ethanol	0.15
YPDFLUCONAZOLE	YPD Fluconazole 20 μg/ml	YPD	Fluconazole	20 μg/ml
YPDFORMAMIDE4	YPD Formamide 4%	YPD	Formamide	0.04
YPDFORMAMIDE5	YPD Formamide 5%	YPD	Formamide	0.05
YPDHU	YPD Hydroxyurea 30 mg/ml	YPD	Hydroxyurea	30 mg/ml
YPDKCL2M	YPD KCl 2 M	YPD	KCl	2 M
YPDLICL250MM	YPD LiCl 250 mM	YPD	LiCl	250 mM
YPDMV	YPD Methylviologen 20 mM	YPD	Methylviologen	20 mM
YPDNACL15M	YPD NaCl 1.5 M	YPD	NaCl	1.5 M
YPDNACL1M	YPD NaCl 1 M	YPD	NaCl	1 M
YPDNYSTATIN	YPD Nystatin 10 μg/ml	YPD	Nystatin	10 μg/ml
YPDSDS	YPD SDS 0.2%	YPD	SDS	0.002
YPDSODIUMMETAARSENITE	YPD Sodium meta-arsenite 2.5 mM	YPD	Sodium meta-arsenite	2.5 mM
YPETHANOL	YP Ethanol 2%	YP	Ethanol	0.02
YPGALACTOSE	YP Galactose 2%	YP	Galactose	0.02
YPGLYCEROL	YP Glycerol 2%	YP	Glycerol	0.02
YPRIBOSE	YP Ribose 2%	YP	Ribose	0.02
YPSORBITOL	YP Sorbitol 2%	YP	Sorbitol	0.02
YPXYLOSE	YP Xylose 2%	YP	Xylose	0.02
