## Supplementary material for "Predictive models of the genetic bases underlying budding yeast fitness in multiple environments": S4 Table

### Sheet: Legend
Table S4. Contribution of fitness-related features and the number of features used to train models to RF model performances.
Sheet	Description
OLS results	The linear model terms were abbreviated as follows:
	var: fitness variance
	median: median fitness
	h2: narrow-sense heritability
	FeatureNum: the number of features used to train the optimized RF models.
Features	The features used to build the linear models.
SHAP	SHAP values of the PC, SNP, PAV, and CNV linear models with seven terms.

### Sheet: OLS results
Variant Type	R2	Adjusted R2	Term	Coefficient	Standard Error	t-statistic	p-value	95% Confidence Interval [0.025, 0.975]
PCs	0.539	0.419	Intercept	0.2075	0.035	5.993	2e-06	0.136	0.279
			var	0.1435	0.086	1.661	0.108327	-0.034	0.321
			median	-0.0555	0.039	-1.431	0.163807	-0.135	0.024
			var:median	0.0238	0.035	0.681	0.501859	-0.048	0.096
			h2	0.0582	0.034	1.72	0.096793	-0.011	0.128
			var:h2	-0.1131	0.05	-2.253	0.032596	-0.216	-0.01
			median:h2	-0.0247	0.03	-0.827	0.415507	-0.086	0.037
			var:median:h2	0.0623	0.03	2.046	0.050587	0	0.125
SNPs	0.559	0.445	Intercept	0.2093	0.036	5.83	3e-06	0.136	0.283
			var	0.0934	0.09	1.043	0.306389	-0.09	0.277
			median	-0.0567	0.04	-1.411	0.169673	-0.139	0.026
			var:median	0.0472	0.036	1.303	0.203499	-0.027	0.122
			h2	0.0705	0.035	2.01	0.0545	-0.001	0.142
			var:h2	-0.0742	0.052	-1.426	0.165423	-0.181	0.033
			median:h2	-0.0336	0.031	-1.085	0.287564	-0.097	0.03
			var:median:h2	0.0481	0.032	1.522	0.139657	-0.017	0.113
PAVs	0.469	0.331	Intercept	0.24	0.037	6.488	5.90999e-07	0.164	0.316
			var	0.1947	0.092	2.109	0.0443573	0.005	0.384
			median	-0.0755	0.041	-1.821	0.0796774	-0.16	0.01
			var:median	0.0121	0.037	0.325	0.747599	-0.064	0.089
			h2	0.029	0.036	0.803	0.428718	-0.045	0.103
			var:h2	-0.129	0.054	-2.406	0.0232488	-0.239	-0.019
			median:h2	-0.0134	0.032	-0.419	0.678409	-0.079	0.052
			var:median:h2	0.0619	0.033	1.903	0.0676904	-0.005	0.129
CNVs	0.67	0.585	Intercept	0.2509	0.033	7.595	3.6053e-08	0.183	0.319
			var	0.2228	0.082	2.702	0.0117736	0.054	0.392
			median	-0.09	0.037	-2.432	0.0219342	-0.166	-0.014
			var:median	-0.0049	0.033	-0.146	0.884905	-0.073	0.064
			h2	0.0521	0.032	1.616	0.11768	-0.014	0.118
			var:h2	-0.0867	0.048	-1.809	0.081542	-0.185	0.012
			median:h2	-0.0179	0.029	-0.628	0.535278	-0.076	0.041
			var:median:h2	0.0317	0.029	1.089	0.285585	-0.028	0.091
SNPs	0.35	0.33	Intercept	0.1686	0.027	6.207	0	0.113	0.224
			FeatureNum	7.223e-05	1.71e-05	4.214	0.000182746	3.74e-05	0
PAVs	0.054	0.026	Intercept	0.1518	0.052	2.893	0.007	0.045	0.259
			FeatureNum	0.0007	0	1.378	0.177538	0	0.002
CNVs	0	-0.03	Intercept	0.232	0.041	5.69	0	0.149	0.315
			FeatureNum	-1.717e-05	0	-0.066	0.94771	-0.001	0.001

### Sheet: Features
Environment	var	median	h2	var:median	var:h2	median:h2	var:median:h2	FeatureNum_SNP	FeatureNum_PAV	Feature_Num_CNV	FeatureNum_PC
YPDNACL15M	0.00567494	0.146181	0.678338	0.00082957	0.00384952	0.0991603	0.00056273	512	64	16	5
YPDMV	0.00718396	0.159759	0.689693	0.0011477	0.00495472	0.110184	0.00079156	512	64	32	5
YPDBENOMYL200	0.00771006	0.233335	0.419149	0.00179902	0.00323166	0.0978019	0.00075406	256	64	128	5
YPD14	0.00852195	0.471052	0.378318	0.00401428	0.00322401	0.178207	0.00151868	256	128	64	5
YPDNYSTATIN	0.00945635	0.109994	0.445412	0.00104014	0.00421197	0.0489928	0.00046329	64	16	8	5
YPDNACL1M	0.00971142	0.239616	0.681601	0.00232701	0.00661932	0.163323	0.0015861	256	32	32	5
YPDKCL2M	0.0104245	0.190388	0.574287	0.00198469	0.00598665	0.109337	0.00113978	256	128	128	5
YPDCHX1	0.0107278	0.115422	0.53433	0.00123822	0.00573219	0.0616732	0.00066162	1024	128	512	5
YPDFORMAMIDE5	0.0110837	0.255715	0.664915	0.00283426	0.0073697	0.170029	0.00188454	128	64	256	5
YPDHU	0.0112849	0.360644	0.521267	0.00406983	0.00588244	0.187992	0.00212147	1024	128	32	5
YPDETOH	0.0124333	0.397336	0.487234	0.00494021	0.00605793	0.193595	0.00240703	256	64	32	5
YPDDMSO	0.0137335	0.532675	0.446699	0.0073155	0.00613476	0.237945	0.00326783	128	250	32	5
YPDCAFEIN50	0.0139892	0.108306	0.765314	0.00151511	0.0107061	0.082888	0.00115954	1000	128	64	5
YPDFORMAMIDE4	0.0142749	0.412331	0.647681	0.00588599	0.00924559	0.267059	0.00381224	256	64	64	5
YPDLICL250MM	0.0148766	0.176438	0.684733	0.00262481	0.0101865	0.120813	0.00179729	64	64	32	5
YPD6AU	0.0160788	0.323769	0.568964	0.00520583	0.00914827	0.184213	0.00296193	512	128	512	5
YPDBENOMYL500	0.0162262	0.258627	0.798091	0.00419654	0.01295	0.206408	0.00334922	6000	128	128	5
YPXYLOSE	0.0164418	0.393766	0.550087	0.00647421	0.0090444	0.216606	0.00356138	256	4	4	5
YPACETATE	0.0165933	0.42806	0.569936	0.00710292	0.00945711	0.243967	0.00404821	64	32	16	5
YPRIBOSE	0.016995	0.412925	0.518629	0.00701765	0.00881408	0.214155	0.00363956	128	4	4	5
YPDANISO50	0.0191411	0.200074	0.385319	0.00382964	0.00737541	0.0770924	0.00147563	128	64	250	5
YPDFLUCONAZOLE	0.0207564	0.385804	0.373338	0.0080079	0.00774916	0.144035	0.00298965	256	128	64	5
YPSORBITOL	0.0221589	0.418755	0.540855	0.00927916	0.0119848	0.226485	0.00501868	256	128	64	5
YPDCAFEIN40	0.0231392	0.167681	0.766784	0.00387999	0.0177428	0.128575	0.00297512	6000	64	64	5
YPDCHX05	0.0245659	0.278742	0.76147	0.00684756	0.0187062	0.212254	0.00521421	256	128	128	5
YPDSDS	0.0272526	0.221041	0.695036	0.00602395	0.0189416	0.153631	0.00418686	128	64	8	5
YPGLYCEROL	0.032685	0.542479	0.290154	0.0177309	0.00948369	0.157402	0.0051447	8	32	32	5
YPETHANOL	0.0345068	0.578817	0.384883	0.0199731	0.0132811	0.222777	0.00768731	256	128	64	5
YPD42	0.0403614	0.387449	0.485237	0.015638	0.0195849	0.188005	0.00758814	64	250	128	5
YPD40	0.0466083	0.648992	0.605716	0.0302484	0.0282314	0.393105	0.018322	128	64	16	5
YPDSODIUMMETAARSENITE	0.0508806	0.167826	0.950767	0.00853906	0.0483756	0.159563	0.00811866	256	128	32	5
YPDANISO20	0.0653731	0.317877	0.739512	0.0207806	0.0483442	0.235074	0.0153675	256	64	64	5
YPDANISO10	0.0724337	0.673303	0.754663	0.0487698	0.054663	0.508117	0.0368048	1000	128	256	5
YPGALACTOSE	0.0865225	0.95986	0.303272	0.0830495	0.0262398	0.291099	0.0251866	3000	64	128	5
YPDCUSO410MM	0.210473	0.508654	0.912242	0.107058	0.192002	0.464016	0.0976628	1000	128	64	5

### Sheet: SHAP
Variant Type	Environment	var:h2	var:median:h2	median	var	var:median	h2	median:h2
PCs	YPDCUSO410MM	-1.05165	0.505849	-0.0471897	0.703192	0.216486	0.0466679	-0.0503654
PCs	YPGALACTOSE	0.336197	-0.540919	-0.179811	0.222495	0.266285	-0.0409338	0.128471
PCs	YPDANISO10	-0.0986584	0.123596	-0.0955845	0.167857	0.0914085	0.0239998	-0.0520816
PCs	YPDSODIUMMETAARSENITE	-0.110948	-0.0795012	0.0529892	0.0842709	-0.0582704	0.0522098	0.0425595
PCs	YPETHANOL	0.0547748	-0.0164174	-0.0678123	0.0207709	-0.0154029	-0.0291938	0.0278439
PCs	YPGLYCEROL	0.0541298	-0.013924	-0.0571316	0.0137059	-0.0199676	-0.0428208	0.0365724
PCs	YPD40	0.0289334	0.00215396	-0.0884389	0.0677025	0.018014	0.00257353	-0.0134363
PCs	YPDANISO20	-0.0667691	-0.0118554	0.00888486	0.140475	-0.0347906	0.0218204	-0.00555408
PCs	YPDCAFEIN40	0.0545698	0.00754839	0.0530318	-0.0233143	-0.0166591	0.0257435	0.0163521
PCs	YPDCAFEIN50	0.0843987	0.0318546	0.0704837	-0.0587991	0.00456296	0.0255321	0.0244756
PCs	YPDNACL1M	0.068367	0.00774558	0.031888	-0.0753889	-0.00813807	0.0134897	-0.00113507
PCs	YPDFORMAMIDE5	0.0604227	0.00402366	0.0271562	-0.0700671	-0.0117961	0.0110893	-0.00354792
PCs	YPDLICL250MM	0.0602472	0.00988381	0.0504577	-0.0553576	-0.00529765	0.0139402	0.00397475
PCs	YPDMV	0.0760266	0.019796	0.0553603	-0.0851908	0.00873593	0.0146537	0.00599159
PCs	YPDNACL15M	0.0739427	0.0202052	0.0593511	-0.091043	0.0137519	0.0130203	0.00527227
PCs	YPDBENOMYL500	0.0848896	0.0101911	0.0263001	-0.0501236	-0.0160617	0.0302471	0.00569739
PCs	YPDCHX05	0.0494044	6.65858e-05	0.0203878	-0.0177811	-0.0230366	0.024979	0.000344347
PCs	YPDSDS	0.0384596	-0.00151531	0.0373478	-0.00736159	-0.0236757	0.0154223	0.00159217
PCs	YPDKCL2M	0.0300187	-0.00506257	0.0463576	-0.0726236	-0.00111276	-0.00194771	-0.0108684
PCs	YPDCHX1	0.0164996	-0.0152623	0.0683922	-0.0714472	0.00997835	-0.00769566	-0.0190229
PCs	YPDNYSTATIN	-0.0170974	-0.0388858	0.0699874	-0.0763781	0.0133286	-0.0204867	-0.0359944
PCs	YPDANISO50	-0.00273447	-0.0190732	0.0435104	-0.0388194	-0.0133557	-0.0291312	-0.0328844
PCs	YPDBENOMYL200	-0.0320897	-0.0252689	0.0337343	-0.0831505	-0.00521145	-0.0242647	-0.0244881
PCs	YPD42	0.0559408	-0.00534588	-0.0115641	0.0434761	-0.0220131	-0.0147577	-0.00598817
PCs	YPDFORMAMIDE4	0.0511449	-0.00598896	-0.0188776	-0.0576911	-0.0336301	0.00861019	-0.0122196
PCs	YPD6AU	0.0301476	-0.00323158	0.00715305	-0.0506953	-0.0230358	-0.00271337	-0.00954277
PCs	YPACETATE	0.0305522	-0.00194067	-0.0235008	-0.0487001	-0.0340345	-0.00257358	-0.00804869
PCs	YPRIBOSE	0.0191667	2.88911e-05	-0.0190523	-0.0471423	-0.0322369	-0.00995421	-0.00563301
PCs	YPSORBITOL	0.0286359	-0.00165838	-0.0207657	-0.0271157	-0.0297914	-0.00675702	-0.00655568
PCs	YPXYLOSE	0.0258433	-0.00172854	-0.013421	-0.0492877	-0.0305096	-0.0054289	-0.00781717
PCs	YPDHU	0.0127399	-0.00210511	-0.0036854	-0.0692867	-0.0275457	-0.0095748	-0.00851987
PCs	YPDETOH	0.00364428	0.00155157	-0.0144702	-0.064833	-0.0325286	-0.0144705	-0.00526383
PCs	YPDFLUCONAZOLE	0.00144937	0.000748204	-0.0110806	-0.0325549	-0.0283147	-0.0308547	-0.00278594
PCs	YPD14	-0.045116	0.0257166	-0.0361373	-0.0800018	-0.0467807	-0.0301383	0.0111885
PCs	YPDDMSO	-0.00548148	0.0187253	-0.0542499	-0.0597906	-0.0493538	-0.0203015	0.0114173
SNPs	YPDCUSO410MM	-0.689833	0.389992	-0.0482189	0.457578	0.26219	0.0926152	-0.0684899
SNPs	YPGALACTOSE	0.220529	-0.41703	-0.183733	0.144781	0.322502	-0.0812355	0.174703
SNPs	YPDANISO10	-0.0647152	0.0952881	-0.0976692	0.109227	0.110707	0.047629	-0.0708236
SNPs	YPDSODIUMMETAARSENITE	-0.0727766	-0.0612927	0.0541449	0.0548364	-0.0705724	0.103613	0.0578749
SNPs	YPETHANOL	0.0359297	-0.0126573	-0.0692913	0.013516	-0.0186548	-0.0579368	0.0378638
SNPs	YPGLYCEROL	0.0355066	-0.0107349	-0.0583776	0.00891864	-0.0241832	-0.0849804	0.0497333
SNPs	YPD40	0.0189789	0.00166063	-0.0903677	0.044055	0.0218171	0.00510731	-0.0182715
SNPs	YPDANISO20	-0.0437973	-0.00914012	0.00907863	0.0914091	-0.0421355	0.0433038	-0.00755277
SNPs	YPDCAFEIN40	0.0357952	0.00581955	0.0541884	-0.0151709	-0.0201761	0.0510894	0.0222366
SNPs	YPDCAFEIN50	0.0553615	0.0245588	0.0720209	-0.0382615	0.00552628	0.0506698	0.0332834
SNPs	YPDNACL1M	0.0448455	0.00597157	0.0325835	-0.0490567	-0.00985616	0.0267711	-0.00154354
SNPs	YPDFORMAMIDE5	0.0396344	0.0031021	0.0277484	-0.0455937	-0.0142865	0.0220074	-0.00482467
SNPs	YPDLICL250MM	0.0395193	0.00762008	0.0515581	-0.036022	-0.00641608	0.0276651	0.0054051
SNPs	YPDMV	0.0498698	0.015262	0.0565677	-0.0554349	0.0105802	0.0290811	0.00814771
SNPs	YPDNACL15M	0.0485029	0.0155775	0.0606455	-0.0592431	0.0166551	0.0258395	0.00716954
SNPs	YPDBENOMYL500	0.0556836	0.00785702	0.0268737	-0.0326162	-0.0194526	0.060027	0.00774765
SNPs	YPDCHX05	0.0324069	5.13353e-05	0.0208324	-0.0115704	-0.0279	0.0495723	0.000468263
SNPs	YPDSDS	0.0252276	-0.00116825	0.0381623	-0.0047903	-0.0286741	0.0306065	0.00216513
SNPs	YPDKCL2M	0.0196908	-0.00390306	0.0473687	-0.0472573	-0.00134768	-0.00386534	-0.0147795
SNPs	YPDCHX1	0.010823	-0.0117667	0.0698838	-0.0464918	0.012085	-0.0152725	-0.0258685
SNPs	YPDNYSTATIN	-0.0112151	-0.0299796	0.0715138	-0.0497004	0.0161426	-0.0406569	-0.0489473
SNPs	YPDANISO50	-0.00179369	-0.0147048	0.0444594	-0.0252604	-0.0161753	-0.0578126	-0.0447181
SNPs	YPDBENOMYL200	-0.0210493	-0.0194814	0.0344701	-0.0541073	-0.00631168	-0.0481546	-0.0333003
SNPs	YPD42	0.0366945	-0.00412149	-0.0118164	0.0282905	-0.0266604	-0.0292874	-0.00814307
SNPs	YPDFORMAMIDE4	0.0335486	-0.00461728	-0.0192893	-0.0375404	-0.0407299	0.0170874	-0.0166169
SNPs	YPD6AU	0.0197754	-0.00249144	0.00730905	-0.0329882	-0.027899	-0.00538484	-0.0129768
SNPs	YPACETATE	0.0200408	-0.00149619	-0.0240134	-0.0316899	-0.0412198	-0.00510741	-0.0109451
SNPs	YPRIBOSE	0.0125725	2.22741e-05	-0.0194679	-0.0306762	-0.0390427	-0.0197547	-0.00766009
SNPs	YPSORBITOL	0.0187838	-0.00127855	-0.0212186	-0.0176446	-0.0360809	-0.0134097	-0.0089148
SNPs	YPXYLOSE	0.016952	-0.00133264	-0.0137137	-0.0320723	-0.0369507	-0.010774	-0.0106302
SNPs	YPDHU	0.00835677	-0.00162297	-0.00376578	-0.0450859	-0.0333611	-0.0190017	-0.0115858
SNPs	YPDETOH	0.00239048	0.00119621	-0.0147858	-0.0421878	-0.039396	-0.0287176	-0.00715807
SNPs	YPDFLUCONAZOLE	0.000950717	0.00057684	-0.0113222	-0.021184	-0.0342924	-0.0612329	-0.00378848
SNPs	YPD14	-0.029594	0.0198266	-0.0369255	-0.0520584	-0.0566569	-0.0598111	0.0152148
SNPs	YPDDMSO	-0.00359559	0.0144366	-0.0554331	-0.0389067	-0.0597733	-0.0402894	0.015526
PAVs	YPDCUSO410MM	-1.1994	0.502538	-0.0641228	0.953668	0.107972	0.0238043	-0.0272639
PAVs	YPGALACTOSE	0.383429	-0.537378	-0.244334	0.301747	0.132809	-0.0208794	0.0695444
PAVs	YPDANISO10	-0.112519	0.122787	-0.129883	0.227647	0.04559	0.0122418	-0.0281929
PAVs	YPDSODIUMMETAARSENITE	-0.126535	-0.0789808	0.0720035	0.114288	-0.0290623	0.0266311	0.0230384
PAVs	YPETHANOL	0.0624701	-0.01631	-0.0921455	0.0281695	-0.0076822	-0.0148911	0.0150725
PAVs	YPGLYCEROL	0.0617345	-0.0138328	-0.0776322	0.0185879	-0.00995885	-0.021842	0.0197974
PAVs	YPD40	0.0329982	0.00213986	-0.120174	0.0918179	0.0089845	0.0013127	-0.00727336
PAVs	YPDANISO20	-0.0761495	-0.0117778	0.012073	0.190512	-0.0173518	0.0111301	-0.00300655
PAVs	YPDCAFEIN40	0.0622363	0.00749898	0.0720613	-0.0316187	-0.00830872	0.0131312	0.00885177
PAVs	YPDCAFEIN50	0.0962559	0.0316461	0.0957755	-0.0797432	0.00227578	0.0130233	0.0132492
PAVs	YPDNACL1M	0.0779719	0.00769488	0.0433305	-0.102242	-0.00405886	0.00688081	-0.000614439
PAVs	YPDFORMAMIDE5	0.0689115	0.00399732	0.0369007	-0.0950249	-0.00588331	0.00565641	-0.00192057
PAVs	YPDLICL250MM	0.0687114	0.00981912	0.0685635	-0.0750758	-0.0026422	0.00711058	0.00215162
PAVs	YPDMV	0.0867076	0.0196664	0.0752253	-0.115536	0.00435704	0.00747452	0.00324338
PAVs	YPDNACL15M	0.0843309	0.020073	0.0806481	-0.123472	0.00685873	0.00664137	0.002854
PAVs	YPDBENOMYL500	0.0968158	0.0101244	0.0357374	-0.0679776	-0.00801077	0.0154284	0.00308413
PAVs	YPDCHX05	0.0563452	6.615e-05	0.0277035	-0.0241147	-0.0114895	0.0127413	0.000186403
PAVs	YPDSDS	0.0438627	-0.00150539	0.0507494	-0.00998377	-0.0118082	0.00786659	0.000861879
PAVs	YPDKCL2M	0.034236	-0.00502943	0.0629922	-0.0984919	-0.000554987	-0.000993483	-0.0058833
PAVs	YPDCHX1	0.0188176	-0.0151624	0.0929335	-0.0968965	0.0049767	-0.00392538	-0.0102975
PAVs	YPDNYSTATIN	-0.0194995	-0.0386313	0.0951011	-0.103584	0.00664766	-0.0104498	-0.0194846
PAVs	YPDANISO50	-0.00311864	-0.0189483	0.0591233	-0.0526468	-0.00666116	-0.0148592	-0.017801
PAVs	YPDBENOMYL200	-0.0365979	-0.0251035	0.0458393	-0.112768	-0.00259921	-0.0123769	-0.0132559
PAVs	YPD42	0.0637999	-0.00531089	-0.0157137	0.0589621	-0.010979	-0.00752757	-0.00324153
PAVs	YPDFORMAMIDE4	0.0583302	-0.00594976	-0.0256515	-0.0782405	-0.016773	0.00439187	-0.00661472
PAVs	YPD6AU	0.034383	-0.00321043	0.00971979	-0.0687528	-0.0114891	-0.00138403	-0.00516571
PAVs	YPACETATE	0.0348444	-0.00192797	-0.0319336	-0.066047	-0.0169747	-0.00131273	-0.00435694
PAVs	YPRIBOSE	0.0218595	2.8702e-05	-0.0258889	-0.0639343	-0.0160781	-0.00507742	-0.00304927
PAVs	YPSORBITOL	0.0326589	-0.00164752	-0.0282171	-0.0367742	-0.0148585	-0.00344661	-0.00354873
PAVs	YPXYLOSE	0.0294741	-0.00171723	-0.0182368	-0.0668439	-0.0152167	-0.00276916	-0.00423161
PAVs	YPDHU	0.0145297	-0.00209133	-0.00500784	-0.0939665	-0.0137384	-0.00488389	-0.00461199
PAVs	YPDETOH	0.00415627	0.00154142	-0.0196626	-0.0879264	-0.0162236	-0.00738109	-0.00284943
PAVs	YPDFLUCONAZOLE	0.00165299	0.000743307	-0.0150566	-0.0441509	-0.0141219	-0.0157383	-0.00150809
PAVs	YPD14	-0.0514543	0.0255483	-0.0491046	-0.108498	-0.0233318	-0.0153729	0.00605658
PAVs	YPDDMSO	-0.00625157	0.0186028	-0.0737165	-0.0810879	-0.0246152	-0.0103553	0.00618046
CNVs	YPDCUSO410MM	-0.805735	0.256929	-0.0764845	1.09129	0.194006	-0.00955736	-0.0364876
CNVs	YPGALACTOSE	0.257581	-0.274742	-0.291436	0.345291	0.238634	0.00838304	0.093072
CNVs	YPDANISO10	-0.0755883	0.0627763	-0.154922	0.260497	0.0819166	-0.00491504	-0.0377309
CNVs	YPDSODIUMMETAARSENITE	-0.0850041	-0.0403799	0.0858843	0.13078	-0.0522196	-0.0106923	0.0308325
CNVs	YPETHANOL	0.0419664	-0.00833868	-0.109909	0.0322345	-0.0138035	0.00597875	0.0201717
CNVs	YPGLYCEROL	0.0414722	-0.00707222	-0.0925982	0.0212702	-0.0178942	0.00876949	0.0264951
CNVs	YPD40	0.0221676	0.00109403	-0.143341	0.105068	0.0161435	-0.000527045	-0.00973402
CNVs	YPDANISO20	-0.0511559	-0.00602156	0.0144005	0.218003	-0.0311779	-0.0044687	-0.0040237
CNVs	YPDCAFEIN40	0.0418093	0.00383395	0.0859533	-0.0361815	-0.0149292	-0.00527214	0.0118464
CNVs	YPDCAFEIN50	0.0646631	0.0161795	0.114239	-0.0912505	0.00408914	-0.00522884	0.0177315
CNVs	YPDNACL1M	0.0523802	0.00393411	0.0516837	-0.116996	-0.007293	-0.00276263	-0.000822311
CNVs	YPDFORMAMIDE5	0.0462936	0.00204368	0.0440144	-0.108737	-0.0105712	-0.00227104	-0.00257031
CNVs	YPDLICL250MM	0.0461591	0.00502015	0.0817812	-0.0859096	-0.00474754	-0.00285488	0.00287954
CNVs	YPDMV	0.0582487	0.0100547	0.0897273	-0.132208	0.00782878	-0.003001	0.00434065
CNVs	YPDNACL15M	0.0566521	0.0102626	0.0961956	-0.14129	0.0123239	-0.00266649	0.00381954
CNVs	YPDBENOMYL500	0.0650392	0.00517625	0.0426269	-0.077787	-0.0143938	-0.00619445	0.00412752
CNVs	YPDCHX05	0.0378518	3.382e-05	0.0330443	-0.0275945	-0.0206444	-0.00511558	0.000249465
CNVs	YPDSDS	0.0294663	-0.000769651	0.0605329	-0.0114245	-0.0212172	-0.00315842	0.00115346
CNVs	YPDKCL2M	0.0229992	-0.00257136	0.0751359	-0.112705	-0.000997207	0.000398881	-0.00787369
CNVs	YPDCHX1	0.0126414	-0.00775199	0.110849	-0.110879	0.00894219	0.00157603	-0.0137813
CNVs	YPDNYSTATIN	-0.0130994	-0.0197507	0.113435	-0.118531	0.0119446	0.00419557	-0.0260764
CNVs	YPDANISO50	-0.00209505	-0.00968757	0.0705212	-0.0602439	-0.0119688	0.00596593	-0.0238233
CNVs	YPDBENOMYL200	-0.0245859	-0.0128345	0.0546762	-0.129041	-0.00467029	0.00496928	-0.0177406
CNVs	YPD42	0.0428597	-0.00271526	-0.018743	0.0674706	-0.0197272	0.0030223	-0.00433817
CNVs	YPDFORMAMIDE4	0.0391853	-0.00304189	-0.0305966	-0.0895309	-0.0301379	-0.00176332	-0.00885255
CNVs	YPD6AU	0.0230979	-0.00164137	0.0115936	-0.0786742	-0.0206437	0.000555685	-0.00691333
CNVs	YPACETATE	0.0234079	-0.0009857	-0.0380898	-0.0755779	-0.0305003	0.000527056	-0.00583094
CNVs	YPRIBOSE	0.0146848	1.46743e-05	-0.0308798	-0.0731604	-0.0288894	0.00203857	-0.00408087
CNVs	YPSORBITOL	0.0219397	-0.000842317	-0.0336569	-0.0420809	-0.0266979	0.0013838	-0.00474931
CNVs	YPXYLOSE	0.0198002	-0.000877953	-0.0217525	-0.0764898	-0.0273415	0.00111181	-0.00566321
CNVs	YPDHU	0.00976083	-0.00106922	-0.00597326	-0.107526	-0.0246853	0.00196087	-0.00617228
CNVs	YPDETOH	0.00279211	0.000788068	-0.0234531	-0.100615	-0.0291508	0.00296349	-0.00381342
CNVs	YPDFLUCONAZOLE	0.00111045	0.000380025	-0.0179592	-0.050522	-0.0253745	0.00631888	-0.00201829
CNVs	YPD14	-0.0345662	0.0130619	-0.058571	-0.124155	-0.0419229	0.00617217	0.00810559
CNVs	YPDDMSO	-0.0041997	0.00951091	-0.0879276	-0.0927893	-0.0442289	0.00415764	0.00827138
