## Supplementary material for "Predictive models of the genetic bases underlying budding yeast fitness in multiple environments": S5 Table

### Sheet: Legend
Table S5. Comparison of feature ranks between Gini importance and SHAP values.
Column	Description
Model Type	The RF model for which feature importance rank correlations were estimated. Either the model trained using the entire feature set (complete) or an optimized feature set.
Variant Type	The genetic variant feature type with which an RF model was trained.
Environment	The environment from which fitness values were obtained.
rho	Spearman's rank correlation coefficient between feature rankings based on gini importance and average absolute SHAP values.
p-value	p-value corresponding to the rho value.
NumSharedFeatures	The number of features with non-zero gini and average absolute SHAP importance.

### Sheet: Table S5
Model Type	Variant Type	Environment	rho	p-value	NumSharedFeatures
complete	pav	YPD6AU	0.94807	0	1907
complete	pav	YPGLYCEROL	0.945198	0	1527
complete	pav	YPDBENOMYL500	0.939304	0	2147
complete	pav	YPD42	0.936676	0	2341
complete	pav	YPDNACL15M	0.936561	0	1950
complete	pav	YPGALACTOSE	0.931475	0	2155
complete	pav	YPDSDS	0.93128	0	1968
complete	pav	YPDSODIUMMETAARSENITE	0.921181	0	1918
complete	pav	YPDFORMAMIDE4	0.92095	0	2033
complete	pav	YPACETATE	0.918604	0	2109
complete	pav	YPDCHX1	0.912233	0	2104
complete	pav	YPDANISO20	0.911795	0	2253
complete	pav	YPDCUSO410MM	0.910258	0	2089
complete	pav	YPDBENOMYL200	0.91	0	1222
complete	pav	YPDMV	0.909187	0	1201
optimized	snp	YPD42	0.903984	1.47437e-24	64
complete	pav	YPD40	0.899585	0	1352
complete	pav	YPDFLUCONAZOLE	0.89785	0	1176
complete	pav	YPDANISO10	0.894517	0	1350
complete	pav	YPDNACL1M	0.891851	0	1251
complete	pav	YPDCAFEIN50	0.890347	0	1442
optimized	snp	YPDHU	0.887502	0	1024
complete	pav	YPDFORMAMIDE5	0.886264	0	1166
complete	pav	YPDLICL250MM	0.884149	0	2133
complete	pav	YPDCAFEIN40	0.881861	0	1481
complete	pav	YPDKCL2M	0.88177	0	1441
optimized	pav	YPDNYSTATIN	0.879412	7.18727e-06	16
optimized	pav	YPDCAFEIN40	0.874267	3.98973e-21	64
complete	cnv	YPDCAFEIN40	0.872589	0	6329
complete	pav	YPSORBITOL	0.87183	0	1133
optimized	snp	YPGALACTOSE	0.871321	0	2992
complete	pav	YPDCHX05	0.871213	0	1376
complete	pav	YPETHANOL	0.869091	0	1004
complete	pav	YPDANISO50	0.864085	1.77392e-285	952
complete	cnv	YPGALACTOSE	0.863516	0	5801
optimized	snp	YPD40	0.8607	9.40679e-39	128
complete	pav	YPDHU	0.858551	0	1143
complete	pav	YPDDMSO	0.855707	0	1423
complete	pav	YPD14	0.847311	1.1109e-294	1066
optimized	pav	YPDETOH	0.843407	2.22575e-18	64
optimized	snp	YPDNACL1M	0.841982	5.01326e-70	256
complete	cnv	YPRIBOSE	0.841522	0	5182
complete	cnv	YPDKCL2M	0.837096	0	6019
optimized	pav	YPD40	0.833791	1.21375e-17	64
complete	cnv	YPD42	0.830506	0	5527
complete	cnv	YPDANISO10	0.828646	0	5740
complete	cnv	YPGLYCEROL	0.828406	0	4369
complete	cnv	YPDFLUCONAZOLE	0.827914	0	4873
complete	cnv	YPDCHX1	0.826991	0	5425
complete	cnv	YPDANISO50	0.824493	0	5085
complete	cnv	YPDNACL1M	0.82439	0	5450
optimized	cnv	YPDETOH	0.820381	9.05902e-09	32
optimized	pav	YPDCUSO410MM	0.807773	1.05232e-30	128
optimized	snp	YPRIBOSE	0.806497	1.52943e-30	128
optimized	snp	YPDANISO20	0.805711	1.04509e-59	256
optimized	pav	YPDCAFEIN50	0.80264	4.65663e-30	128
optimized	pav	YPRIBOSE	0.8	0.2	4
optimized	snp	YPDSODIUMMETAARSENITE	0.799994	2.79934e-58	256
optimized	pav	YPDMV	0.793636	5.24701e-15	64
optimized	cnv	YPDANISO10	0.787531	2.53764e-55	256
optimized	snp	YPD6AU	0.787367	3.2468e-109	512
optimized	cnv	YPDCUSO410MM	0.787225	1.22152e-14	64
optimized	cnv	YPDFORMAMIDE5	0.78517	8.7571e-55	256
complete	cnv	YPDCAFEIN50	0.783832	2.69264e-219	1051
optimized	snp	YPDNYSTATIN	0.783791	1.89831e-14	64
complete	cnv	YPDDMSO	0.781203	9.57762e-161	777
complete	snp	YPD14	0.779076	0	2210
optimized	cnv	YPDDMSO	0.778226	1.58005e-07	32
complete	cnv	YPD40	0.776555	0	3145
complete	cnv	YPDETOH	0.773281	5.10797e-74	366
optimized	cnv	YPDANISO20	0.772573	7.59274e-14	64
optimized	snp	YPSORBITOL	0.772533	5.13035e-52	256
optimized	snp	YPDKCL2M	0.770798	1.19192e-51	256
optimized	snp	YPXYLOSE	0.763947	3.09532e-50	256
complete	cnv	YPDMV	0.763754	0	3001
complete	cnv	YPDBENOMYL200	0.757749	0	2872
optimized	cnv	YPDCAFEIN50	0.756868	4.65651e-13	64
optimized	snp	YPDSDS	0.756472	5.42719e-25	128
optimized	cnv	YPDANISO50	0.754287	3.21402e-47	250
complete	cnv	YPDCUSO410MM	0.752328	0	3252
optimized	pav	YPDKCL2M	0.751007	1.81793e-24	128
complete	snp	YPETHANOL	0.750621	0	2213
complete	cnv	YPDSDS	0.749955	0	2948
complete	cnv	YPSORBITOL	0.748651	0	2653
optimized	snp	YPDETOH	0.746656	3.69643e-46	252
complete	cnv	YPDBENOMYL500	0.745107	0	3222
complete	cnv	YPDANISO20	0.742942	0	2756
complete	cnv	YPDNACL15M	0.738111	0	3183
complete	cnv	YPD14	0.738082	1.41943e-60	345
optimized	cnv	YPDCHX1	0.737904	3.9202e-89	512
complete	cnv	YPDFORMAMIDE4	0.737253	0	2522
complete	cnv	YPDSODIUMMETAARSENITE	0.735854	0	2898
complete	snp	YPXYLOSE	0.731995	3.26718e-90	531
optimized	cnv	YPDBENOMYL500	0.73051	1.29882e-22	128
optimized	pav	YPGLYCEROL	0.729106	2.21321e-06	32
complete	cnv	YPDHU	0.728457	0	2631
optimized	pav	YPGALACTOSE	0.728205	9.18016e-12	64
optimized	snp	YPD14	0.727037	3.33143e-43	255
complete	cnv	YPXYLOSE	0.726584	0	2619
optimized	pav	YPDLICL250MM	0.724679	1.29081e-11	64
optimized	pav	YPDANISO10	0.722298	6.44806e-22	128
complete	cnv	YPDLICL250MM	0.721868	0	2191
optimized	snp	YPDFLUCONAZOLE	0.721417	2.024e-42	256
optimized	snp	YPDANISO50	0.718962	1.21637e-21	128
complete	cnv	YPETHANOL	0.715857	6.75685e-291	1852
optimized	pav	YPDBENOMYL500	0.712444	4.09507e-21	128
complete	snp	YPDNYSTATIN	0.70761	0	2509
complete	cnv	YPD6AU	0.706268	0	3219
complete	snp	YPSORBITOL	0.701171	7.89282e-92	613
optimized	snp	YPDFORMAMIDE5	0.698853	4.63306e-20	128
optimized	snp	YPDMV	0.695641	2.80757e-75	512
optimized	pav	YPDHU	0.693886	1.08731e-19	128
optimized	cnv	YPDCHX05	0.693457	1.16954e-19	128
optimized	cnv	YPD6AU	0.687809	7.82927e-73	511
optimized	pav	YPDBENOMYL200	0.6875	3.50229e-10	64
optimized	pav	YPDCHX05	0.686121	3.9882e-19	128
optimized	cnv	YPDSODIUMMETAARSENITE	0.684751	1.54101e-05	32
optimized	snp	YPDBENOMYL500	0.683898	0	5942
optimized	snp	YPDCHX1	0.674641	2.07983e-134	1005
complete	snp	YPDETOH	0.672245	0	2505
complete	pav	YPRIBOSE	0.670187	7.16054e-87	657
optimized	pav	YPDSODIUMMETAARSENITE	0.664605	1.19352e-17	128
complete	pav	YPDNYSTATIN	0.658778	1.01255e-113	905
optimized	snp	YPDCAFEIN40	0.658314	0	5938
optimized	cnv	YPDLICL250MM	0.657991	4.26094e-05	32
optimized	snp	YPETHANOL	0.655784	7.43156e-33	256
complete	pav	YPDETOH	0.651103	3.0524e-36	289
complete	pav	YPXYLOSE	0.646595	2.82614e-73	608
optimized	cnv	YPDKCL2M	0.643111	2.71958e-16	128
complete	cnv	YPDCHX05	0.641042	0	3135
optimized	cnv	YPDCAFEIN40	0.63457	1.79642e-08	64
optimized	pav	YPSORBITOL	0.631861	1.26789e-15	128
optimized	pav	YPDSDS	0.631273	2.23997e-08	64
optimized	pav	YPDFORMAMIDE5	0.62326	3.78908e-08	64
optimized	snp	YPDCAFEIN50	0.623154	1.97849e-108	998
optimized	snp	YPDNACL15M	0.61956	1.32937e-55	512
optimized	cnv	YPD42	0.616514	9.38259e-15	128
optimized	pav	YPD42	0.613552	3.00564e-27	250
optimized	cnv	YPD14	0.612775	7.37394e-08	64
optimized	pav	YPD6AU	0.607873	2.76198e-14	128
optimized	pav	YPETHANOL	0.606648	3.21017e-14	128
optimized	pav	YPDNACL15M	0.605586	1.148e-07	64
optimized	pav	YPACETATE	0.587977	0.000401844	32
optimized	cnv	YPETHANOL	0.58544	3.75139e-07	64
complete	snp	YPDKCL2M	0.58529	0	14567
complete	snp	YPDFORMAMIDE4	0.58451	0	11738
optimized	pav	YPDNACL1M	0.583578	0.000454942	32
complete	snp	YPDFORMAMIDE5	0.580339	0	11966
complete	snp	YPDANISO50	0.580076	0	9246
optimized	snp	YPDFORMAMIDE4	0.579253	2.43764e-24	256
complete	snp	YPDCHX05	0.574285	0	70951
optimized	pav	YPD14	0.570563	2.05107e-12	128
optimized	pav	YPDANISO50	0.569139	9.23713e-07	64
complete	snp	YPDNACL15M	0.566235	0	49038
optimized	snp	YPDDMSO	0.566025	3.33985e-12	128
complete	snp	YPACETATE	0.563606	0	12010
optimized	snp	YPDCHX05	0.561696	1.09199e-22	256
optimized	pav	YPDFORMAMIDE4	0.561355	1.39672e-06	64
complete	snp	YPDANISO20	0.556558	0	12597
optimized	pav	YPDANISO20	0.556456	1.80225e-06	64
optimized	pav	YPDFLUCONAZOLE	0.553178	1.27658e-11	128
complete	snp	YPDBENOMYL200	0.552342	0	42402
complete	snp	YPDFLUCONAZOLE	0.54682	0	13017
complete	snp	YPGALACTOSE	0.546748	0	11587
complete	snp	YPD6AU	0.544501	0	13826
complete	cnv	YPDNYSTATIN	0.544297	2.65229e-113	1459
complete	snp	YPD40	0.540984	0	49797
complete	snp	YPDANISO10	0.540316	0	12668
optimized	snp	YPDCUSO410MM	0.533305	1.41337e-74	1000
complete	snp	YPDLICL250MM	0.533144	0	39694
complete	snp	YPDNACL1M	0.53298	0	13371
optimized	snp	YPACETATE	0.531822	6.11805e-06	64
complete	snp	YPDSDS	0.530058	0	45807
optimized	cnv	YPDFLUCONAZOLE	0.529991	6.67465e-06	64
complete	snp	YPDDMSO	0.526423	0	42939
optimized	cnv	YPDBENOMYL200	0.525613	1.88404e-10	128
complete	snp	YPDMV	0.522068	0	48969
optimized	cnv	YPSORBITOL	0.507647	1.85581e-05	64
complete	cnv	YPACETATE	0.507222	1.53982e-194	2979
complete	snp	YPDCUSO410MM	0.506376	0	13989
optimized	snp	YPDLICL250MM	0.504762	2.10679e-05	64
complete	cnv	YPDFORMAMIDE5	0.503356	1.1132e-135	2106
optimized	snp	YPDANISO10	0.489407	4.70583e-61	995
complete	snp	YPDHU	0.486125	0	12457
complete	snp	YPDSODIUMMETAARSENITE	0.477013	0	43719
optimized	pav	YPDDMSO	0.476262	1.46919e-15	250
optimized	snp	YPGLYCEROL	0.47619	0.232936	8
complete	snp	YPDBENOMYL500	0.473606	0	12730
optimized	snp	YPDBENOMYL200	0.472595	1.19626e-15	256
optimized	cnv	YPDFORMAMIDE4	0.472573	8.05087e-05	64
complete	snp	YPDCAFEIN40	0.457623	0	13313
optimized	pav	YPDCHX1	0.448504	1.10067e-07	128
complete	snp	YPD42	0.445962	0	13823
optimized	cnv	YPDNACL1M	0.421188	0.0163644	32
optimized	cnv	YPDMV	0.408724	0.0202012	32
optimized	cnv	YPGLYCEROL	0.394428	0.02549	32
optimized	cnv	YPDHU	0.38673	0.0287783	32
complete	snp	YPRIBOSE	0.371791	0	13668
complete	snp	YPGLYCEROL	0.364945	0	13382
optimized	cnv	YPGALACTOSE	0.321885	0.000211312	128
optimized	cnv	YPDNACL15M	0.314706	0.235158	16
complete	snp	YPDCHX1	0.266618	0	75722
optimized	cnv	YPDSDS	0.261905	0.530923	8
complete	snp	YPDCAFEIN50	0.249274	0	50878
optimized	cnv	YPRIBOSE	0.2	0.8	4
optimized	pav	YPXYLOSE	0.2	0.8	4
optimized	cnv	YPACETATE	0.170588	0.52761	16
optimized	cnv	YPD40	-0.120588	0.656425	16
optimized	cnv	YPDNYSTATIN	-0.404762	0.319889	8
optimized	cnv	YPXYLOSE	-0.6	0.4	4
