## Supplementary material for "Predictive models of the genetic bases underlying budding yeast fitness in multiple environments": S6 Table

### Sheet: legend
Table S6. Comparison of feature ranks between genetic variant types.
Column	Description
Model Type	Whether the RF model was trained using the complete feature set or the optimized feature set.
Importance Measure	Feature importance measure with which correlations were calculated.
Environment	The environment the RF model was trained to predict fitness for.
Comparison	Genetic variant pair for which the correlations were calculated.
rho	Spearman's correlation coefficient. For comparisons with 1 or 0 values in NumSharedGenes column, no rho was calculated.
p-value	P-value of the Spearman correlation. For comparisons with 2 or less in NumSharedGenes column, no p-value was calculated.
NumSharedGenes	The number of genes that were mapped to the features and were identified by both genetic variant types.
Importance Measure Types
max average absolute SHAP value	To compare the genes identified by SNPs to PAVs or CNVs, the SNP feature with the highest mean absolute SHAP value was chosen to represent the gene to which the SNP was mapped.
max gini importance	To compare the genes identified by SNPs to PAVs or CNVs, the SNP feature with the highest gini importance was chosen to represent the gene to which the SNP was mapped.
mean absolute SHAP value	To compare the genes identified by PAVs to CNVs, the average absolute SHAP value was taken across all isolates. A gene was represented by one ORF, which was encoded as either PAV or CNV values.
gini importance	PAVs and CNVs were mapped to genes, where a gene was represented by an ORF. The gini importance-based rankings from the PAV and CNV RF models were compared.

### Sheet: Table S6
Model Type	Importance Measure	Environment	Comparison	rho	p-value	NumSharedGenes
optimized	average absolute SHAP value	YPACETATE	PAVs vs CNVs	0.733333	0.0245542	9
optimized	gini importance	YPACETATE	PAVs vs CNVs	0.283333	0.46003	9
optimized	average absolute SHAP value	YPD14	PAVs vs CNVs	0.617647	7.71988e-05	35
optimized	gini importance	YPD14	PAVs vs CNVs	0.459944	0.00543708	35
optimized	average absolute SHAP value	YPD40	PAVs vs CNVs	0.5	0.207031	8
optimized	gini importance	YPD40	PAVs vs CNVs	-0.642857	0.0855589	8
optimized	average absolute SHAP value	YPD42	PAVs vs CNVs	0.640928	1.51628e-10	80
optimized	gini importance	YPD42	PAVs vs CNVs	0.202227	0.072028	80
optimized	average absolute SHAP value	YPD6AU	PAVs vs CNVs	0.457915	7.07715e-07	107
optimized	gini importance	YPD6AU	PAVs vs CNVs	0.386939	3.83701e-05	107
optimized	gini importance	YPDANISO10	PAVs vs CNVs	0.53635	2.19504e-09	108
optimized	average absolute SHAP value	YPDANISO10	PAVs vs CNVs	0.521021	7.43272e-09	108
optimized	average absolute SHAP value	YPDANISO20	PAVs vs CNVs	0.369565	0.0826369	23
optimized	gini importance	YPDANISO20	PAVs vs CNVs	0.0286561	0.896731	23
optimized	average absolute SHAP value	YPDANISO50	PAVs vs CNVs	0.761284	4.82688e-09	42
optimized	gini importance	YPDANISO50	PAVs vs CNVs	0.616239	1.39389e-05	42
optimized	average absolute SHAP value	YPDBENOMYL200	PAVs vs CNVs	0.735393	3.24158e-07	36
optimized	gini importance	YPDBENOMYL200	PAVs vs CNVs	0.717117	8.62115e-07	36
optimized	average absolute SHAP value	YPDBENOMYL500	PAVs vs CNVs	0.751938	6.27999e-14	70
optimized	gini importance	YPDBENOMYL500	PAVs vs CNVs	0.732132	5.96138e-13	70
optimized	gini importance	YPDCAFEIN40	PAVs vs CNVs	0.800405	9.60884e-10	39
optimized	average absolute SHAP value	YPDCAFEIN40	PAVs vs CNVs	0.764575	1.46556e-08	39
optimized	average absolute SHAP value	YPDCAFEIN50	PAVs vs CNVs	0.709644	2.34161e-08	47
optimized	gini importance	YPDCAFEIN50	PAVs vs CNVs	0.566952	3.25413e-05	47
optimized	gini importance	YPDCHX05	PAVs vs CNVs	0.484188	7.69598e-05	61
optimized	average absolute SHAP value	YPDCHX05	PAVs vs CNVs	0.364728	0.00385299	61
optimized	average absolute SHAP value	YPDCHX1	PAVs vs CNVs	0.599241	3.83603e-13	121
optimized	gini importance	YPDCHX1	PAVs vs CNVs	0.321325	0.000326048	121
optimized	average absolute SHAP value	YPDCUSO410MM	PAVs vs CNVs	0.574165	0.00139828	28
optimized	gini importance	YPDCUSO410MM	PAVs vs CNVs	0.52162	0.00441701	28
optimized	average absolute SHAP value	YPDDMSO	PAVs vs CNVs	0.86014	0.000331668	12
optimized	gini importance	YPDDMSO	PAVs vs CNVs	0.202797	0.527302	12
optimized	average absolute SHAP value	YPDETOH	PAVs vs CNVs	0.587413	0.0446093	12
optimized	gini importance	YPDETOH	PAVs vs CNVs	-0.216783	0.498556	12
optimized	average absolute SHAP value	YPDFLUCONAZOLE	PAVs vs CNVs	0.555242	0.0011859	31
optimized	gini importance	YPDFLUCONAZOLE	PAVs vs CNVs	0.125403	0.501466	31
optimized	average absolute SHAP value	YPDFORMAMIDE4	PAVs vs CNVs	0.2558	0.197804	27
optimized	gini importance	YPDFORMAMIDE4	PAVs vs CNVs	-0.389499	0.0446183	27
optimized	average absolute SHAP value	YPDFORMAMIDE5	PAVs vs CNVs	0.824849	6.71708e-08	28
optimized	gini importance	YPDFORMAMIDE5	PAVs vs CNVs	0.296661	0.125286	28
optimized	average absolute SHAP value	YPDHU	PAVs vs CNVs	0.55	0.0336554	15
optimized	gini importance	YPDHU	PAVs vs CNVs	-0.357143	0.191275	15
optimized	gini importance	YPDKCL2M	PAVs vs CNVs	0.66308	1.91019e-08	57
optimized	average absolute SHAP value	YPDKCL2M	PAVs vs CNVs	0.636051	1.05614e-07	57
optimized	average absolute SHAP value	YPDLICL250MM	PAVs vs CNVs	0.307692	0.330589	12
optimized	gini importance	YPDLICL250MM	PAVs vs CNVs	-0.265734	0.403833	12							#DIV/0!	#DIV/0!	Average of the ratios for PAVs
optimized	average absolute SHAP value	YPDMV	PAVs vs CNVs	0.629371	0.0283197	12							#DIV/0!	#DIV/0!	Average of the ratios for CNVs
optimized	gini importance	YPDMV	PAVs vs CNVs	-0.293706	0.354148	12
optimized	average absolute SHAP value	YPDNACL15M	PAVs vs CNVs	0.52381	0.182721	8
optimized	gini importance	YPDNACL15M	PAVs vs CNVs	-0.452381	0.260405	8
optimized	average absolute SHAP value	YPDNACL1M	PAVs vs CNVs	0.516484	0.070749	13
optimized	gini importance	YPDNACL1M	PAVs vs CNVs	0.0879121	0.775195	13
optimized	gini importance	YPDNYSTATIN	PAVs vs CNVs			0
optimized	average absolute SHAP value	YPDNYSTATIN	PAVs vs CNVs			0
optimized	gini importance	YPDSDS	PAVs vs CNVs	-1		2
optimized	average absolute SHAP value	YPDSDS	PAVs vs CNVs	-1		2
optimized	gini importance	YPDSODIUMMETAARSENITE	PAVs vs CNVs	0.809524	0.0149027	8
optimized	average absolute SHAP value	YPDSODIUMMETAARSENITE	PAVs vs CNVs	0.690476	0.0579903	8
optimized	average absolute SHAP value	YPETHANOL	PAVs vs CNVs	0.603941	0.000522253	29
optimized	gini importance	YPETHANOL	PAVs vs CNVs	0.555665	0.00175163	29
optimized	average absolute SHAP value	YPGALACTOSE	PAVs vs CNVs	0.603275	0.000202201	33
optimized	gini importance	YPGALACTOSE	PAVs vs CNVs	0.369318	0.0344135	33
optimized	average absolute SHAP value	YPGLYCEROL	PAVs vs CNVs	0.661507	0.00279146	18
optimized	gini importance	YPGLYCEROL	PAVs vs CNVs	0.4613	0.0539905	18
optimized	average absolute SHAP value	YPRIBOSE	PAVs vs CNVs	0.5	0.666667	3
optimized	gini importance	YPRIBOSE	PAVs vs CNVs	-0.5	0.666667	3
optimized	gini importance	YPSORBITOL	PAVs vs CNVs	0.467507	0.00462982	35
optimized	average absolute SHAP value	YPSORBITOL	PAVs vs CNVs	0.367227	0.0299991	35
optimized	average absolute SHAP value	YPXYLOSE	PAVs vs CNVs	1	0	3
optimized	gini importance	YPXYLOSE	PAVs vs CNVs	0.5	0.666667	3
optimized	max gini importance	YPACETATE	SNPs vs CNVs			0
optimized	max average absolute SHAP value	YPACETATE	SNPs vs CNVs			0
optimized	max gini importance	YPD14	SNPs vs CNVs	1		2
optimized	max average absolute SHAP value	YPD14	SNPs vs CNVs	1		2
optimized	max gini importance	YPD40	SNPs vs CNVs			0
optimized	max average absolute SHAP value	YPD40	SNPs vs CNVs			0
optimized	max gini importance	YPD42	SNPs vs CNVs			0
optimized	max average absolute SHAP value	YPD42	SNPs vs CNVs			0
optimized	max average absolute SHAP value	YPD6AU	SNPs vs CNVs	0.709091	0.0216659	10
optimized	max gini importance	YPD6AU	SNPs vs CNVs	0.0787879	0.828717	10
optimized	max average absolute SHAP value	YPDANISO10	SNPs vs CNVs	0.288696	0.171264	24
optimized	max gini importance	YPDANISO10	SNPs vs CNVs	0.13913	0.516742	24
optimized	max gini importance	YPDANISO20	SNPs vs CNVs			0
optimized	max average absolute SHAP value	YPDANISO20	SNPs vs CNVs			0
optimized	max average absolute SHAP value	YPDANISO50	SNPs vs CNVs	0.4	0.6	4
optimized	max gini importance	YPDANISO50	SNPs vs CNVs	0.2	0.8	4
optimized	max gini importance	YPDBENOMYL200	SNPs vs CNVs	-1		2
optimized	max average absolute SHAP value	YPDBENOMYL200	SNPs vs CNVs	-1		2
complete	max gini importance	YPDBENOMYL500	SNPs vs CNVs	-0.11151	1.35485e-15	5104
complete	max gini importance	YPDCAFEIN40	SNPs vs CNVs	-0.0906875	3.70365e-11	5302
complete	max gini importance	YPDCAFEIN50	SNPs vs CNVs	-0.0726173	0.00011011	2831
complete	max gini importance	YPDSODIUMMETAARSENITE	SNPs vs CNVs	-0.047105	0.000887889	4976
complete	max average absolute SHAP value	YPDCUSO410MM	SNPs vs PAVs	0.141717	0.00417377	407
complete	max gini importance	YPDCUSO410MM	SNPs vs CNVs	-0.0334804	0.0172787	5056
optimized	max gini importance	YPDCHX05	SNPs vs CNVs	-1	0	3
optimized	max average absolute SHAP value	YPDCHX05	SNPs vs CNVs	-1	0	3
optimized	max average absolute SHAP value	YPDCHX1	SNPs vs CNVs	0.04	0.85278	24
optimized	max gini importance	YPDCHX1	SNPs vs CNVs	-0.02	0.926096	24
complete	max gini importance	YPDSODIUMMETAARSENITE	SNPs vs PAVs	0.0773299	0.0347094	746
complete	max average absolute SHAP value	YPDSODIUMMETAARSENITE	SNPs vs PAVs	0.0880721	0.0479157	505
optimized	max gini importance	YPDDMSO	SNPs vs CNVs			0
optimized	max average absolute SHAP value	YPDDMSO	SNPs vs CNVs			0
optimized	max gini importance	YPDETOH	SNPs vs CNVs	1		2
optimized	max average absolute SHAP value	YPDETOH	SNPs vs CNVs	-1		2
optimized	max gini importance	YPDFLUCONAZOLE	SNPs vs CNVs			1
optimized	max average absolute SHAP value	YPDFLUCONAZOLE	SNPs vs CNVs			1
optimized	max gini importance	YPDFORMAMIDE4	SNPs vs CNVs			0
optimized	max average absolute SHAP value	YPDFORMAMIDE4	SNPs vs CNVs			0
optimized	max gini importance	YPDFORMAMIDE5	SNPs vs CNVs			0
optimized	max average absolute SHAP value	YPDFORMAMIDE5	SNPs vs CNVs			0
optimized	max average absolute SHAP value	YPDHU	SNPs vs CNVs	1	0	3
optimized	max gini importance	YPDHU	SNPs vs CNVs	-0.5	0.666667	3
optimized	max gini importance	YPDKCL2M	SNPs vs CNVs	0.5	0.666667	3
optimized	max average absolute SHAP value	YPDKCL2M	SNPs vs CNVs	0.5	0.666667	3
optimized	max gini importance	YPDLICL250MM	SNPs vs CNVs			1
optimized	max average absolute SHAP value	YPDLICL250MM	SNPs vs CNVs			1
optimized	max gini importance	YPDMV	SNPs vs CNVs			0
optimized	max average absolute SHAP value	YPDMV	SNPs vs CNVs			0
optimized	max gini importance	YPDNACL15M	SNPs vs CNVs			0
optimized	max average absolute SHAP value	YPDNACL15M	SNPs vs CNVs			0
optimized	max gini importance	YPDNACL1M	SNPs vs CNVs			1
optimized	max average absolute SHAP value	YPDNACL1M	SNPs vs CNVs			1
optimized	max gini importance	YPDNYSTATIN	SNPs vs CNVs			1
optimized	max average absolute SHAP value	YPDNYSTATIN	SNPs vs CNVs			1
optimized	max gini importance	YPDSDS	SNPs vs CNVs			0
optimized	max average absolute SHAP value	YPDSDS	SNPs vs CNVs			0
complete	max average absolute SHAP value	YPDCAFEIN50	SNPs vs PAVs	0.0968537	0.0627312	370
complete	max average absolute SHAP value	YPDCAFEIN40	SNPs vs PAVs	0.0906871	0.132873	276
optimized	max gini importance	YPETHANOL	SNPs vs CNVs			0
optimized	max average absolute SHAP value	YPETHANOL	SNPs vs CNVs			0
optimized	max average absolute SHAP value	YPGALACTOSE	SNPs vs CNVs	0.761905	0.0280049	8
optimized	max gini importance	YPGALACTOSE	SNPs vs CNVs	0.380952	0.351813	8
optimized	max gini importance	YPGLYCEROL	SNPs vs CNVs			0
optimized	max average absolute SHAP value	YPGLYCEROL	SNPs vs CNVs			0
optimized	max gini importance	YPRIBOSE	SNPs vs CNVs			0
optimized	max average absolute SHAP value	YPRIBOSE	SNPs vs CNVs			0
optimized	max gini importance	YPSORBITOL	SNPs vs CNVs			1
optimized	max average absolute SHAP value	YPSORBITOL	SNPs vs CNVs			1
optimized	max gini importance	YPXYLOSE	SNPs vs CNVs			0
optimized	max average absolute SHAP value	YPXYLOSE	SNPs vs CNVs			0
optimized	max gini importance	YPACETATE	SNPs vs PAVs			0
optimized	max average absolute SHAP value	YPACETATE	SNPs vs PAVs			0
optimized	max gini importance	YPD14	SNPs vs PAVs	1		2
optimized	max average absolute SHAP value	YPD14	SNPs vs PAVs	1		2
optimized	max gini importance	YPD40	SNPs vs PAVs			0
optimized	max average absolute SHAP value	YPD40	SNPs vs PAVs			0
optimized	max gini importance	YPD42	SNPs vs PAVs			1
optimized	max average absolute SHAP value	YPD42	SNPs vs PAVs			1
optimized	max average absolute SHAP value	YPD6AU	SNPs vs PAVs	0.5	0.666667	3
optimized	max gini importance	YPD6AU	SNPs vs PAVs	-0.5	0.666667	3
optimized	max average absolute SHAP value	YPDANISO10	SNPs vs PAVs	0.0818182	0.81099	11
optimized	max gini importance	YPDANISO10	SNPs vs PAVs	-0.1	0.769875	11
optimized	max average absolute SHAP value	YPDANISO20	SNPs vs PAVs	1		2
optimized	max gini importance	YPDANISO20	SNPs vs PAVs	1		2
optimized	max gini importance	YPDANISO50	SNPs vs PAVs			1
optimized	max average absolute SHAP value	YPDANISO50	SNPs vs PAVs			1
optimized	max gini importance	YPDBENOMYL200	SNPs vs PAVs	1		2
optimized	max average absolute SHAP value	YPDBENOMYL200	SNPs vs PAVs	-1		2
complete	max gini importance	YPDCUSO410MM	SNPs vs PAVs	0.0530933	0.151842	730
complete	max average absolute SHAP value	YPDCAFEIN40	SNPs vs CNVs	0.0227718	0.238172	2685
complete	max gini importance	YPDBENOMYL500	SNPs vs PAVs	0.042204	0.250887	742
complete	max average absolute SHAP value	YPDBENOMYL500	SNPs vs PAVs	0.0468274	0.344248	410
complete	max average absolute SHAP value	YPDSODIUMMETAARSENITE	SNPs vs CNVs	-0.0121319	0.606191	1808
complete	max average absolute SHAP value	YPDBENOMYL500	SNPs vs CNVs	0.0137841	0.62428	1265
optimized	max gini importance	YPDCHX05	SNPs vs PAVs	-0.1	0.872889	5
optimized	max average absolute SHAP value	YPDCHX05	SNPs vs PAVs	-0.5	0.391002	5
optimized	max average absolute SHAP value	YPDCHX1	SNPs vs PAVs	0.5	0.666667	3
optimized	max gini importance	YPDCHX1	SNPs vs PAVs	-0.5	0.666667	3
complete	max average absolute SHAP value	YPDCAFEIN50	SNPs vs CNVs	-0.0149247	0.72715	549
complete	max gini importance	YPDCAFEIN50	SNPs vs PAVs	-0.0104514	0.776537	740
optimized	max gini importance	YPDDMSO	SNPs vs PAVs			0
optimized	max average absolute SHAP value	YPDDMSO	SNPs vs PAVs			0
optimized	max gini importance	YPDETOH	SNPs vs PAVs			1
optimized	max average absolute SHAP value	YPDETOH	SNPs vs PAVs			1
optimized	max average absolute SHAP value	YPDFLUCONAZOLE	SNPs vs PAVs	1		2
optimized	max gini importance	YPDFLUCONAZOLE	SNPs vs PAVs	1		2
optimized	max gini importance	YPDFORMAMIDE4	SNPs vs PAVs	1		2
optimized	max average absolute SHAP value	YPDFORMAMIDE4	SNPs vs PAVs	1		2
optimized	max gini importance	YPDFORMAMIDE5	SNPs vs PAVs			0
optimized	max average absolute SHAP value	YPDFORMAMIDE5	SNPs vs PAVs			0
optimized	max average absolute SHAP value	YPDHU	SNPs vs PAVs	1		2
optimized	max gini importance	YPDHU	SNPs vs PAVs	1		2
optimized	max average absolute SHAP value	YPDKCL2M	SNPs vs PAVs	1	0	3
optimized	max gini importance	YPDKCL2M	SNPs vs PAVs	1	0	3
optimized	max gini importance	YPDLICL250MM	SNPs vs PAVs			0
optimized	max average absolute SHAP value	YPDLICL250MM	SNPs vs PAVs			0
optimized	max gini importance	YPDMV	SNPs vs PAVs			0
optimized	max average absolute SHAP value	YPDMV	SNPs vs PAVs			0
optimized	max gini importance	YPDNACL15M	SNPs vs PAVs	-0.5	0.666667	3
optimized	max average absolute SHAP value	YPDNACL15M	SNPs vs PAVs	-0.5	0.666667	3
optimized	max gini importance	YPDNACL1M	SNPs vs PAVs			1
optimized	max average absolute SHAP value	YPDNACL1M	SNPs vs PAVs			1
optimized	max gini importance	YPDNYSTATIN	SNPs vs PAVs			0
optimized	max average absolute SHAP value	YPDNYSTATIN	SNPs vs PAVs			0
optimized	max gini importance	YPDSDS	SNPs vs PAVs			0
optimized	max average absolute SHAP value	YPDSDS	SNPs vs PAVs			0
complete	max gini importance	YPDCAFEIN40	SNPs vs PAVs	-0.00728642	0.843244	739
complete	max average absolute SHAP value	YPDCUSO410MM	SNPs vs CNVs	0.00165266	0.950931	1389
optimized	max average absolute SHAP value	YPETHANOL	SNPs vs PAVs	1		2
optimized	max gini importance	YPETHANOL	SNPs vs PAVs	-1		2
optimized	max average absolute SHAP value	YPGALACTOSE	SNPs vs PAVs	-1	0	4
optimized	max gini importance	YPGALACTOSE	SNPs vs PAVs	-1	0	4
optimized	max gini importance	YPGLYCEROL	SNPs vs PAVs			0
optimized	max average absolute SHAP value	YPGLYCEROL	SNPs vs PAVs			0
optimized	max gini importance	YPRIBOSE	SNPs vs PAVs			0
optimized	max average absolute SHAP value	YPRIBOSE	SNPs vs PAVs			0
optimized	max gini importance	YPSORBITOL	SNPs vs PAVs			1
optimized	max average absolute SHAP value	YPSORBITOL	SNPs vs PAVs			1
optimized	max gini importance	YPXYLOSE	SNPs vs PAVs			0
optimized	max average absolute SHAP value	YPXYLOSE	SNPs vs PAVs			0
complete	gini importance	YPACETATE	PAVs vs CNVs	0.663966	3.39329e-283	2227
complete	average absolute SHAP value	YPACETATE	PAVs vs CNVs	0.372336	1.04911e-32	953
complete	gini importance	YPD14	PAVs vs CNVs	0.507191	1.89134e-53	799
complete	average absolute SHAP value	YPD14	PAVs vs CNVs	0.384342	3.18392e-07	166
complete	gini importance	YPD40	PAVs vs CNVs	0.753301	0	2186
complete	average absolute SHAP value	YPD40	PAVs vs CNVs	0.596387	1.84635e-88	907
complete	gini importance	YPD42	PAVs vs CNVs	0.791937	0	2425
complete	average absolute SHAP value	YPD42	PAVs vs CNVs	0.663866	1.80206e-223	1755
complete	gini importance	YPD6AU	PAVs vs CNVs	0.742264	0	2264
complete	average absolute SHAP value	YPD6AU	PAVs vs CNVs	0.553879	3.87344e-87	1071
complete	gini importance	YPDANISO10	PAVs vs CNVs	0.753666	0	2421
complete	average absolute SHAP value	YPDANISO10	PAVs vs CNVs	0.689643	6.97177e-168	1184
complete	gini importance	YPDANISO20	PAVs vs CNVs	0.694069	0	2260
complete	average absolute SHAP value	YPDANISO20	PAVs vs CNVs	0.583863	2.47394e-97	1054
complete	gini importance	YPDANISO50	PAVs vs CNVs	0.71517	0	2103
complete	average absolute SHAP value	YPDANISO50	PAVs vs CNVs	0.490816	5.64126e-53	854
complete	gini importance	YPDBENOMYL200	PAVs vs CNVs	0.73064	0	1966
complete	average absolute SHAP value	YPDBENOMYL200	PAVs vs CNVs	0.559161	1.1964e-71	857
complete	gini importance	YPDBENOMYL500	PAVs vs CNVs	0.75775	0	2123
complete	average absolute SHAP value	YPDBENOMYL500	PAVs vs CNVs	0.630071	6.15423e-126	1129
complete	gini importance	YPDCAFEIN40	PAVs vs CNVs	0.799774	0	2457
complete	average absolute SHAP value	YPDCAFEIN40	PAVs vs CNVs	0.712138	4.08471e-212	1368
complete	gini importance	YPDCAFEIN50	PAVs vs CNVs	0.704033	4.42671e-236	1575
complete	average absolute SHAP value	YPDCAFEIN50	PAVs vs CNVs	0.543652	7.2159e-41	514
complete	gini importance	YPDCHX05	PAVs vs CNVs	0.692865	1.682338385e-315	2207
complete	average absolute SHAP value	YPDCHX05	PAVs vs CNVs	0.487211	3.92519e-56	922
complete	gini importance	YPDCHX1	PAVs vs CNVs	0.830951	0	2434
complete	average absolute SHAP value	YPDCHX1	PAVs vs CNVs	0.706983	8.66432e-259	1707
complete	gini importance	YPDCUSO410MM	PAVs vs CNVs	0.574979	8.83218e-193	2188
complete	average absolute SHAP value	YPDCUSO410MM	PAVs vs CNVs	0.490474	4.77169e-67	1090
complete	gini importance	YPDDMSO	PAVs vs CNVs	0.523694	2.73492e-90	1269
complete	average absolute SHAP value	YPDDMSO	PAVs vs CNVs	0.343912	2.42275e-10	321
complete	average absolute SHAP value	YPDETOH	PAVs vs CNVs	0.536564	1.20238e-07	85
complete	gini importance	YPDETOH	PAVs vs CNVs	0.414074	3.15674e-25	575
complete	gini importance	YPDFLUCONAZOLE	PAVs vs CNVs	0.735748	0	2248
complete	average absolute SHAP value	YPDFLUCONAZOLE	PAVs vs CNVs	0.653058	1.26025e-122	1000
complete	gini importance	YPDFORMAMIDE4	PAVs vs CNVs	0.676873	2.5986e-258	1926
complete	average absolute SHAP value	YPDFORMAMIDE4	PAVs vs CNVs	0.503	1.66812e-58	894
complete	gini importance	YPDFORMAMIDE5	PAVs vs CNVs	0.457174	1.20248e-95	1839
complete	average absolute SHAP value	YPDFORMAMIDE5	PAVs vs CNVs	0.251978	9.35744e-08	437
complete	gini importance	YPDHU	PAVs vs CNVs	0.72116	9.83198204e-316	1968
complete	average absolute SHAP value	YPDHU	PAVs vs CNVs	0.467708	6.02569e-43	767
complete	gini importance	YPDKCL2M	PAVs vs CNVs	0.740753	0	2467
complete	average absolute SHAP value	YPDKCL2M	PAVs vs CNVs	0.692183	5.55052e-177	1236
complete	gini importance	YPDLICL250MM	PAVs vs CNVs	0.568122	4.24028e-173	2021
complete	average absolute SHAP value	YPDLICL250MM	PAVs vs CNVs	0.469826	2.16483e-50	896
complete	gini importance	YPDMV	PAVs vs CNVs	0.706303	2.53118e-307	2035
complete	average absolute SHAP value	YPDMV	PAVs vs CNVs	0.54	4.22579e-63	818
complete	gini importance	YPDNACL15M	PAVs vs CNVs	0.719746	0	2299
complete	average absolute SHAP value	YPDNACL15M	PAVs vs CNVs	0.587042	1.50578e-99	1064
complete	gini importance	YPDNACL1M	PAVs vs CNVs	0.714671	0	2424
complete	average absolute SHAP value	YPDNACL1M	PAVs vs CNVs	0.653135	3.03128e-135	1104
complete	gini importance	YPDNYSTATIN	PAVs vs CNVs	0.513546	2.32594e-125	1855
complete	average absolute SHAP value	YPDNYSTATIN	PAVs vs CNVs	0.194436	0.000389295	329
complete	gini importance	YPDSDS	PAVs vs CNVs	0.707045	0	2290
complete	average absolute SHAP value	YPDSDS	PAVs vs CNVs	0.575513	2.87889e-89	1000
complete	gini importance	YPDSODIUMMETAARSENITE	PAVs vs CNVs	0.692195	7.37737e-306	2145
complete	average absolute SHAP value	YPDSODIUMMETAARSENITE	PAVs vs CNVs	0.479817	2.25979e-56	959
complete	gini importance	YPETHANOL	PAVs vs CNVs	0.65136	4.61735e-179	1477
complete	average absolute SHAP value	YPETHANOL	PAVs vs CNVs	0.329208	2.80504e-16	586
complete	gini importance	YPGALACTOSE	PAVs vs CNVs	0.760941	0	2473
complete	average absolute SHAP value	YPGALACTOSE	PAVs vs CNVs	0.689553	5.62133e-237	1677
complete	gini importance	YPGLYCEROL	PAVs vs CNVs	0.72061	0	2210
complete	average absolute SHAP value	YPGLYCEROL	PAVs vs CNVs	0.637099	8.62141e-129	1122
complete	gini importance	YPRIBOSE	PAVs vs CNVs	0.749406	2.0545e-247	1371
complete	average absolute SHAP value	YPRIBOSE	PAVs vs CNVs	0.45511	4.30751e-34	641
complete	gini importance	YPSORBITOL	PAVs vs CNVs	0.700638	6.36294e-284	1923
complete	average absolute SHAP value	YPSORBITOL	PAVs vs CNVs	0.491808	2.04649e-47	758
complete	gini importance	YPXYLOSE	PAVs vs CNVs	0.695235	7.12221e-177	1220
complete	average absolute SHAP value	YPXYLOSE	PAVs vs CNVs	0.401052	1.04942e-20	499
complete	max average absolute SHAP value	YPACETATE	SNPs vs CNVs	0.0752466	0.00932325	1193
complete	max gini importance	YPACETATE	SNPs vs CNVs	-0.0416381	0.00270778	5186
complete	max average absolute SHAP value	YPD14	SNPs vs CNVs	0.32754	0.062783	33
complete	max gini importance	YPD14	SNPs vs CNVs	-0.0314151	0.318572	1010
complete	max average absolute SHAP value	YPD40	SNPs vs CNVs	0.0239566	0.289725	1955
complete	max gini importance	YPD40	SNPs vs CNVs	-0.0337171	0.0156721	5136
complete	max average absolute SHAP value	YPD42	SNPs vs CNVs	-0.0198844	0.325598	2446
complete	max gini importance	YPD42	SNPs vs CNVs	-0.0788675	8.87852e-09	5303
complete	max average absolute SHAP value	YPD6AU	SNPs vs CNVs	0.0347435	0.207309	1319
complete	max gini importance	YPD6AU	SNPs vs CNVs	-0.056781	4.63037e-05	5141
complete	max average absolute SHAP value	YPDANISO10	SNPs vs CNVs	0.0445143	0.0296131	2388
complete	max gini importance	YPDANISO10	SNPs vs CNVs	-0.0462587	0.000771995	5281
complete	max average absolute SHAP value	YPDANISO20	SNPs vs CNVs	0.0466839	0.133196	1036
complete	max gini importance	YPDANISO20	SNPs vs CNVs	-0.0425408	0.00297582	4873
complete	max average absolute SHAP value	YPDANISO50	SNPs vs CNVs	-0.0113765	0.633111	1763
complete	max gini importance	YPDANISO50	SNPs vs CNVs	-0.0294151	0.0338959	5201
complete	max average absolute SHAP value	YPDBENOMYL200	SNPs vs CNVs	0.0653602	0.00653829	1730
complete	max gini importance	YPDBENOMYL200	SNPs vs CNVs	-0.0649149	3.49069e-06	5100
optimized	max average absolute SHAP value	YPDCAFEIN40	SNPs vs CNVs	0.785714	0.0362385	7
optimized	max average absolute SHAP value	YPDBENOMYL500	SNPs vs PAVs	0.468531	0.124455	12
optimized	max gini importance	YPDBENOMYL500	SNPs vs CNVs	0.423077	0.149749	13
optimized	max gini importance	YPDCAFEIN50	SNPs vs CNVs	-0.8	0.2	4
optimized	max gini importance	YPDCAFEIN50	SNPs vs PAVs	-0.345455	0.298089	11
optimized	max average absolute SHAP value	YPDCAFEIN40	SNPs vs PAVs	0.5	0.391002	5
complete	max average absolute SHAP value	YPDCHX05	SNPs vs CNVs	0.0215061	0.330667	2048
complete	max gini importance	YPDCHX05	SNPs vs CNVs	-0.0171116	0.217303	5200
complete	max average absolute SHAP value	YPDCHX1	SNPs vs CNVs	-0.0212373	0.194956	3726
complete	max gini importance	YPDCHX1	SNPs vs CNVs	-0.0321413	0.0186022	5361
optimized	max average absolute SHAP value	YPDCUSO410MM	SNPs vs PAVs	0.5	0.666667	3
optimized	max gini importance	YPDCUSO410MM	SNPs vs PAVs	-0.5	0.666667	3
complete	max gini importance	YPDDMSO	SNPs vs CNVs	-0.0539811	0.00231497	3183
complete	max average absolute SHAP value	YPDDMSO	SNPs vs CNVs	-0.0623101	0.191024	442
complete	max average absolute SHAP value	YPDETOH	SNPs vs CNVs	0.267611	0.099547	39
complete	max gini importance	YPDETOH	SNPs vs CNVs	-0.00870909	0.75791	1255
complete	max average absolute SHAP value	YPDFLUCONAZOLE	SNPs vs CNVs	0.0417141	0.0582406	2062
complete	max gini importance	YPDFLUCONAZOLE	SNPs vs CNVs	-0.0739627	8.70474e-08	5224
complete	max average absolute SHAP value	YPDFORMAMIDE4	SNPs vs CNVs	0.00400656	0.899858	989
complete	max gini importance	YPDFORMAMIDE4	SNPs vs CNVs	-0.0592309	3.30002e-05	4907
complete	max average absolute SHAP value	YPDFORMAMIDE5	SNPs vs CNVs	-0.024881	0.467223	856
complete	max gini importance	YPDFORMAMIDE5	SNPs vs CNVs	-0.044683	0.00149256	5050
complete	max average absolute SHAP value	YPDHU	SNPs vs CNVs	0.0457615	0.145546	1013
complete	max gini importance	YPDHU	SNPs vs CNVs	-0.0649642	5.01557e-06	4928
complete	max average absolute SHAP value	YPDKCL2M	SNPs vs CNVs	0.0501005	0.00895307	2721
complete	max gini importance	YPDKCL2M	SNPs vs CNVs	-0.0343338	0.0124551	5297
complete	max average absolute SHAP value	YPDLICL250MM	SNPs vs CNVs	0.0183858	0.511546	1277
complete	max gini importance	YPDLICL250MM	SNPs vs CNVs	-0.0361504	0.0134201	4677
complete	max average absolute SHAP value	YPDMV	SNPs vs CNVs	0.00230807	0.920316	1881
complete	max gini importance	YPDMV	SNPs vs CNVs	-0.0472045	0.000762196	5082
complete	max average absolute SHAP value	YPDNACL15M	SNPs vs CNVs	0.0255093	0.252511	2014
complete	max gini importance	YPDNACL15M	SNPs vs CNVs	-0.0383193	0.00632002	5077
complete	max average absolute SHAP value	YPDNACL1M	SNPs vs CNVs	0.0745525	0.000464383	2201
complete	max gini importance	YPDNACL1M	SNPs vs CNVs	-0.0341594	0.0132191	5261
complete	max gini importance	YPDNYSTATIN	SNPs vs CNVs	-0.0187674	0.229184	4107
complete	max average absolute SHAP value	YPDNYSTATIN	SNPs vs CNVs	-0.0221305	0.750442	209
complete	max average absolute SHAP value	YPDSDS	SNPs vs CNVs	-0.00416584	0.857511	1860
complete	max gini importance	YPDSDS	SNPs vs CNVs	-0.0461139	0.00099981	5089
optimized	max average absolute SHAP value	YPDBENOMYL500	SNPs vs CNVs	0.120879	0.694047	13
optimized	max gini importance	YPDCAFEIN40	SNPs vs PAVs	-0.2	0.74706	5
complete	max average absolute SHAP value	YPETHANOL	SNPs vs CNVs	0.109946	0.114784	207
complete	max gini importance	YPETHANOL	SNPs vs CNVs	-0.00983324	0.553186	3639
complete	max average absolute SHAP value	YPGALACTOSE	SNPs vs CNVs	-0.0228137	0.265709	2382
complete	max gini importance	YPGALACTOSE	SNPs vs CNVs	-0.0775067	1.86494e-08	5252
complete	max average absolute SHAP value	YPGLYCEROL	SNPs vs CNVs	-0.0433839	0.0614607	1859
complete	max gini importance	YPGLYCEROL	SNPs vs CNVs	-0.0597014	1.41065e-05	5283
complete	max average absolute SHAP value	YPRIBOSE	SNPs vs CNVs	-0.018222	0.383328	2291
complete	max gini importance	YPRIBOSE	SNPs vs CNVs	-0.116201	2.13206e-17	5300
complete	max average absolute SHAP value	YPSORBITOL	SNPs vs CNVs	0.169258	0.104822	93
complete	max gini importance	YPSORBITOL	SNPs vs CNVs	0.023236	0.265529	2298
complete	max gini importance	YPXYLOSE	SNPs vs CNVs	0.0485357	0.0338714	1911
complete	max average absolute SHAP value	YPXYLOSE	SNPs vs CNVs	-0.145409	0.171479	90
complete	max average absolute SHAP value	YPACETATE	SNPs vs PAVs	0.151069	0.00248212	399
complete	max gini importance	YPACETATE	SNPs vs PAVs	0.114254	0.00186527	739
complete	max gini importance	YPD14	SNPs vs PAVs	0.0650889	0.133418	533
complete	max average absolute SHAP value	YPD14	SNPs vs PAVs	-0.0796858	0.515135	69
complete	max average absolute SHAP value	YPD40	SNPs vs PAVs	0.163855	0.00233331	343
complete	max gini importance	YPD40	SNPs vs PAVs	0.0709372	0.0569285	721
complete	max average absolute SHAP value	YPD42	SNPs vs PAVs	0.106354	0.0213821	468
complete	max gini importance	YPD42	SNPs vs PAVs	0.0330562	0.369537	739
complete	max average absolute SHAP value	YPD6AU	SNPs vs PAVs	0.111404	0.0294788	382
complete	max gini importance	YPD6AU	SNPs vs PAVs	0.0869924	0.0181708	737
complete	max average absolute SHAP value	YPDANISO10	SNPs vs PAVs	0.137413	0.0305169	248
complete	max gini importance	YPDANISO10	SNPs vs PAVs	0.118973	0.00129003	729
complete	max gini importance	YPDANISO20	SNPs vs PAVs	0.0920142	0.0125732	735
complete	max average absolute SHAP value	YPDANISO20	SNPs vs PAVs	0.0780654	0.113614	412
complete	max gini importance	YPDANISO50	SNPs vs PAVs	0.184043	6.00756e-06	597
complete	max average absolute SHAP value	YPDANISO50	SNPs vs PAVs	-0.0494883	0.554438	145
complete	max average absolute SHAP value	YPDBENOMYL200	SNPs vs PAVs	0.227414	4.50043e-05	316
complete	max gini importance	YPDBENOMYL200	SNPs vs PAVs	0.130746	0.00053427	698
optimized	max average absolute SHAP value	YPDCAFEIN50	SNPs vs CNVs	0.2	0.8	4
optimized	max average absolute SHAP value	YPDCAFEIN50	SNPs vs PAVs	0.0454545	0.894427	11
optimized	max gini importance	YPDBENOMYL500	SNPs vs PAVs	-0.034965	0.914093	12
optimized	max gini importance	YPDCAFEIN40	SNPs vs CNVs	-0.0357143	0.939408	7
optimized	max gini importance	YPDCUSO410MM	SNPs vs CNVs			0
optimized	max average absolute SHAP value	YPDCUSO410MM	SNPs vs CNVs			0
complete	max average absolute SHAP value	YPDCHX05	SNPs vs PAVs	0.218385	1.10138e-05	398
complete	max gini importance	YPDCHX05	SNPs vs PAVs	0.146839	7.57478e-05	721
complete	max gini importance	YPDCHX1	SNPs vs PAVs	0.0880462	0.0161527	746
complete	max average absolute SHAP value	YPDCHX1	SNPs vs PAVs	0.0245996	0.540619	621
optimized	max gini importance	YPDSODIUMMETAARSENITE	SNPs vs CNVs			0
optimized	max average absolute SHAP value	YPDSODIUMMETAARSENITE	SNPs vs CNVs			0
complete	max average absolute SHAP value	YPDDMSO	SNPs vs PAVs	0.118286	0.0219639	375
complete	max gini importance	YPDDMSO	SNPs vs PAVs	0.0481645	0.190615	740
complete	max average absolute SHAP value	YPDETOH	SNPs vs PAVs	0.223039	0.389523	17
complete	max gini importance	YPDETOH	SNPs vs PAVs	0.0853284	0.224954	204
complete	max average absolute SHAP value	YPDFLUCONAZOLE	SNPs vs PAVs	0.102686	0.132479	216
complete	max gini importance	YPDFLUCONAZOLE	SNPs vs PAVs	0.0543654	0.150756	700
complete	max average absolute SHAP value	YPDFORMAMIDE4	SNPs vs PAVs	0.140313	0.00575473	386
complete	max gini importance	YPDFORMAMIDE4	SNPs vs PAVs	0.069465	0.0601413	733
complete	max average absolute SHAP value	YPDFORMAMIDE5	SNPs vs PAVs	0.0933998	0.195204	194
complete	max gini importance	YPDFORMAMIDE5	SNPs vs PAVs	0.0417421	0.268702	704
complete	max average absolute SHAP value	YPDHU	SNPs vs PAVs	0.133926	0.0580341	201
complete	max gini importance	YPDHU	SNPs vs PAVs	0.103883	0.00694954	674
complete	max average absolute SHAP value	YPDKCL2M	SNPs vs PAVs	0.187226	0.00225296	264
complete	max gini importance	YPDKCL2M	SNPs vs PAVs	0.124052	0.000744204	736
complete	max average absolute SHAP value	YPDLICL250MM	SNPs vs PAVs	0.170504	3.18636e-05	589
complete	max gini importance	YPDLICL250MM	SNPs vs PAVs	0.120995	0.000943349	744
complete	max average absolute SHAP value	YPDMV	SNPs vs PAVs	0.182372	0.00162804	296
complete	max gini importance	YPDMV	SNPs vs PAVs	0.094473	0.012334	701
complete	max average absolute SHAP value	YPDNACL15M	SNPs vs PAVs	0.0984809	0.0222179	539
complete	max gini importance	YPDNACL15M	SNPs vs PAVs	0.084562	0.0208075	747
complete	max gini importance	YPDNACL1M	SNPs vs PAVs	0.0773121	0.037945	721
complete	max average absolute SHAP value	YPDNACL1M	SNPs vs PAVs	0.0629582	0.333485	238
complete	max gini importance	YPDNYSTATIN	SNPs vs PAVs	0.103217	0.0104904	614
complete	max average absolute SHAP value	YPDNYSTATIN	SNPs vs PAVs	-0.0351983	0.777348	67
complete	max gini importance	YPDSDS	SNPs vs PAVs	0.142627	9.26619e-05	746
complete	max average absolute SHAP value	YPDSDS	SNPs vs PAVs	0.142001	0.00133229	508
optimized	max gini importance	YPDSODIUMMETAARSENITE	SNPs vs PAVs	1		2
optimized	max average absolute SHAP value	YPDSODIUMMETAARSENITE	SNPs vs PAVs	-1		2
complete	max gini importance	YPETHANOL	SNPs vs PAVs	0.0606505	0.17529	501
complete	max average absolute SHAP value	YPETHANOL	SNPs vs PAVs	-0.0690192	0.600279	60
complete	max average absolute SHAP value	YPGALACTOSE	SNPs vs PAVs	0.107584	0.032109	397
complete	max gini importance	YPGALACTOSE	SNPs vs PAVs	0.0721047	0.0505391	736
complete	max average absolute SHAP value	YPGLYCEROL	SNPs vs PAVs	0.0955198	0.115347	273
complete	max gini importance	YPGLYCEROL	SNPs vs PAVs	0.0353142	0.339698	733
complete	max gini importance	YPRIBOSE	SNPs vs PAVs	0.0583111	0.266501	365
complete	max average absolute SHAP value	YPRIBOSE	SNPs vs PAVs	-0.0342544	0.711505	119
complete	max gini importance	YPSORBITOL	SNPs vs PAVs	0.0737905	0.179168	333
complete	max average absolute SHAP value	YPSORBITOL	SNPs vs PAVs	-0.2	0.411681	19
complete	max gini importance	YPXYLOSE	SNPs vs PAVs	0.0771423	0.351383	148
complete	max average absolute SHAP value	YPXYLOSE	SNPs vs PAVs	-0.450549	0.105933	14
