## Supplementary material for "Predictive models of the genetic bases underlying budding yeast fitness in multiple environments": S12 Table

### Sheet: Legend
Table S12. The association between feature number and performance of benchmark gene models.
Model performance was regressed on the feature number of each type of model across environments.
Model Types	Description
benchmark gene models	RF models trained using features that mapped to benchmark genes, which were represented by features from RF models trained on complete feature sets (see Materials and Methods).
combined models	RF models trained using features that mapped to important non-benchmark genes from the optimized RF models (Fig. 2) and benchmark genes from the complete RF models.
important non-benchmark gene models	RF models trained using features that mapped to important non-benchmark genes from the optimized RF models (Fig. 2).
"Data" column: For each of the above model types, features were based on one genetic variant type (i.e., SNP, PAV, or CNV) or all genetic variant types (15 models for five environments and three genetic variant types).

### Sheet: Table S12
Model type	Data	Slope	Intercept	p-value	r	se
benchmark gene models	cnv	5.48811e-05	0.291748	0.835122	0.129861	0.00024193
benchmark gene models	pav	-5.86233e-05	0.0733303	0.778888	-0.174552	0.000190927
benchmark gene models	snp	0.00026295	0.393847	0.038435	0.65846	0.000106261
combined models	cnv	-0.00015049	0.630809	0.382246	-0.507962	0.000147336
combined models	pav	0.000325155	0.318539	0.180623	0.708293	0.000187099
combined models	snp	6.32926e-05	0.44844	0.177282	0.71202	3.60359e-05
important non-benchmark gene models	cnv	-0.000877896	0.574196	0.802859	-0.155463	0.00322065
important non-benchmark gene models	pav	-0.00267453	0.584874	0.60303	-0.317181	0.00461694
important non-benchmark gene models	snp	6.69024e-05	0.467435	0.23101	0.654211	4.46544e-05
benchmark gene models	all	0.000173	0.271028	0.427645	0.18788	0.000213169
important non-benchmark gene models	all	4.51641e-05	0.501827	0.237406	0.324882	3.64649e-05
combined models	all	4.76453e-05	0.486583	0.174319	0.370254	3.31537e-05
