## Supplementary material for "Predictive models of the genetic bases underlying budding yeast fitness in multiple environments": S13 Table

### Sheet: Legend
Table S13. Effect of genetic relatedness to the genetic background used for experimental validation of benchmark genes on feature importance.
Column	Description
Variant Type	The genetic variant type (SNP or PAV) used to assess genetic relatedness between isolates.
Environment	SHAP values were derived from the optimized or complete RF model of this environment.
Feature Importance	Description of the type of feature importance values that were compared between clusters of related isolates.
	bench_optimized_med_shap_per_gene:	the median absolute SHAP values from the optimized RF model for benchmark genes.
	bench_complete_med_shap_per_gene:	the median absolute SHAP values from the complete RF model for benchmark genes.
Comparison	The two clusters of isolates that were compared.
U	Mann-Whintey U statistic for the difference in median absolute SHAP distributions between the two clusters.
pval	p-value corresponding to the U-statistic.
num_benchmark_features	Number of features, which mapped to benchmark genes, included in the comparison.
distance_between_clusters	Euclidean distance between cluster centroids.
s288c_clust_iso_count	The number of isolates in the S288C cluster.
other_clust_iso_count	The number of isolates in the cluster being compared to the S288C cluster.
Note: If 2 or less features mapped to benchmark genes, then no comparisons of median absolute SHAP value distributions were compared between clusters.

### Sheet: Table S13
Variant Type	Environment	Feature Importance	Comparison	U	pval	num_benchmark_features	distance_between_clusters	s288c_clust_iso_count	other_clust_iso_count
snp	YPDBENOMYL500	bench_optimized_med_shap_per_gene	s288c_clust0_vs_clust1	17389941	0.0107087	109	2251.5	92	31
snp	YPDBENOMYL500	bench_optimized_med_shap_per_gene	s288c_clust0_vs_clust2	5.55926e+07	7.6348e-14	109	1371.37	92	96
snp	YPDBENOMYL500	bench_optimized_med_shap_per_gene	s288c_clust0_vs_clust3	157580150	3.52767e-47	109	3168.25	92	263
snp	YPDBENOMYL500	bench_optimized_med_shap_per_gene	s288c_clust0_vs_clust4	4.3398e+07	1	109	2041.08	92	83
snp	YPDBENOMYL500	bench_optimized_med_shap_per_gene	s288c_clust0_vs_clust5	3.00543e+07	1	109	3640.3	92	60
snp	YPDBENOMYL500	bench_complete_med_shap_per_gene	s288c_clust0_vs_clust1	4.641e+07	0.999994	184	2251.5	92	31
snp	YPDBENOMYL500	bench_complete_med_shap_per_gene	s288c_clust0_vs_clust2	153513440	8.01316e-06	184	1371.37	92	96
snp	YPDBENOMYL500	bench_complete_med_shap_per_gene	s288c_clust0_vs_clust3	4.28204e+08	5.98185e-19	184	3168.25	92	263
snp	YPDBENOMYL500	bench_complete_med_shap_per_gene	s288c_clust0_vs_clust4	1.21185e+08	1	184	2041.08	92	83
snp	YPDBENOMYL500	bench_complete_med_shap_per_gene	s288c_clust0_vs_clust5	91599629	0.997384	184	3640.3	92	60
snp	YPDCAFEIN40	bench_optimized_med_shap_per_gene	s288c_clust0_vs_clust1	102997574	0.999451	272	2251.5	92	31
snp	YPDCAFEIN40	bench_optimized_med_shap_per_gene	s288c_clust0_vs_clust2	363016608	3.05984e-105	272	1371.37	92	96
snp	YPDCAFEIN40	bench_optimized_med_shap_per_gene	s288c_clust0_vs_clust3	1.07514e+09	0	272	3168.25	92	263
snp	YPDCAFEIN40	bench_optimized_med_shap_per_gene	s288c_clust0_vs_clust4	2.53502e+08	1	272	2041.08	92	83
snp	YPDCAFEIN40	bench_optimized_med_shap_per_gene	s288c_clust0_vs_clust5	1.84988e+08	1	272	3640.3	92	60
snp	YPDCAFEIN40	bench_complete_med_shap_per_gene	s288c_clust0_vs_clust1	253117322	0.40066	421	2251.5	92	31
snp	YPDCAFEIN40	bench_complete_med_shap_per_gene	s288c_clust0_vs_clust2	8.11572e+08	1.27759e-19	421	1371.37	92	96
snp	YPDCAFEIN40	bench_complete_med_shap_per_gene	s288c_clust0_vs_clust3	2.2903e+09	3.97045e-89	421	3168.25	92	263
snp	YPDCAFEIN40	bench_complete_med_shap_per_gene	s288c_clust0_vs_clust4	6.38723e+08	1	421	2041.08	92	83
snp	YPDCAFEIN40	bench_complete_med_shap_per_gene	s288c_clust0_vs_clust5	4.71529e+08	1	421	3640.3	92	60
snp	YPDCUSO410MM	bench_optimized_med_shap_per_gene	s288c_clust0_vs_clust1	169857	2.33704e-07	10	2251.5	92	31
snp	YPDCUSO410MM	bench_optimized_med_shap_per_gene	s288c_clust0_vs_clust2	473822	0.00308603	10	1371.37	92	96
snp	YPDCUSO410MM	bench_optimized_med_shap_per_gene	s288c_clust0_vs_clust3	1161951	0.96313	10	3168.25	92	263
snp	YPDCUSO410MM	bench_optimized_med_shap_per_gene	s288c_clust0_vs_clust4	444517	1.41206e-09	10	2041.08	92	83
snp	YPDCUSO410MM	bench_optimized_med_shap_per_gene	s288c_clust0_vs_clust5	328635	1.56126e-10	10	3640.3	92	60
snp	YPDCUSO410MM	bench_complete_med_shap_per_gene	s288c_clust0_vs_clust1	14764322	1.43997e-06	99	2251.5	92	31
snp	YPDCUSO410MM	bench_complete_med_shap_per_gene	s288c_clust0_vs_clust2	44203640	0.00591163	99	1371.37	92	96
snp	YPDCUSO410MM	bench_complete_med_shap_per_gene	s288c_clust0_vs_clust3	1.22346e+08	2.9827e-06	99	3168.25	92	263
snp	YPDCUSO410MM	bench_complete_med_shap_per_gene	s288c_clust0_vs_clust4	3.80256e+07	0.0327646	99	2041.08	92	83
snp	YPDCUSO410MM	bench_complete_med_shap_per_gene	s288c_clust0_vs_clust5	2.65391e+07	0.975244	99	3640.3	92	60
snp	YPDSODIUMMETAARSENITE	bench_optimized_med_shap_per_gene	s288c_clust0_vs_clust1	94574	3.20367e-15	7	2251.5	92	31
snp	YPDSODIUMMETAARSENITE	bench_optimized_med_shap_per_gene	s288c_clust0_vs_clust2	236177	0.00204	7	1371.37	92	96
snp	YPDSODIUMMETAARSENITE	bench_optimized_med_shap_per_gene	s288c_clust0_vs_clust3	608867	0.152674	7	3168.25	92	263
snp	YPDSODIUMMETAARSENITE	bench_optimized_med_shap_per_gene	s288c_clust0_vs_clust4	231282	4.37737e-13	7	2041.08	92	83
snp	YPDSODIUMMETAARSENITE	bench_optimized_med_shap_per_gene	s288c_clust0_vs_clust5	136427	0.404325	7	3640.3	92	60
snp	YPDSODIUMMETAARSENITE	bench_complete_med_shap_per_gene	s288c_clust0_vs_clust1	95604574	1.5894e-10	253	2251.5	92	31
snp	YPDSODIUMMETAARSENITE	bench_complete_med_shap_per_gene	s288c_clust0_vs_clust2	294583060	8.4315e-16	253	1371.37	92	96
snp	YPDSODIUMMETAARSENITE	bench_complete_med_shap_per_gene	s288c_clust0_vs_clust3	8.41223e+08	4.08441e-86	253	3168.25	92	263
snp	YPDSODIUMMETAARSENITE	bench_complete_med_shap_per_gene	s288c_clust0_vs_clust4	2.42494e+08	0.920599	253	2041.08	92	83
snp	YPDSODIUMMETAARSENITE	bench_complete_med_shap_per_gene	s288c_clust0_vs_clust5	1.70596e+08	1	253	3640.3	92	60
snp	YPDCAFEIN50	bench_optimized_med_shap_per_gene	s288c_clust0_vs_clust1	4.41092e+06	1	58	2251.5	92	31
snp	YPDCAFEIN50	bench_optimized_med_shap_per_gene	s288c_clust0_vs_clust2	1.68673e+07	9.06952e-35	58	1371.37	92	96
snp	YPDCAFEIN50	bench_optimized_med_shap_per_gene	s288c_clust0_vs_clust3	4.88575e+07	5.49106e-106	58	3168.25	92	263
snp	YPDCAFEIN50	bench_optimized_med_shap_per_gene	s288c_clust0_vs_clust4	1.01786e+07	1	58	2041.08	92	83
snp	YPDCAFEIN50	bench_optimized_med_shap_per_gene	s288c_clust0_vs_clust5	9844996	8.04112e-07	58	3640.3	92	60
snp	YPDCAFEIN50	bench_complete_med_shap_per_gene	s288c_clust0_vs_clust1	541898464	0.99879	621	2251.5	92	31
snp	YPDCAFEIN50	bench_complete_med_shap_per_gene	s288c_clust0_vs_clust2	1827263143	1.15752e-103	621	1371.37	92	96
snp	YPDCAFEIN50	bench_complete_med_shap_per_gene	s288c_clust0_vs_clust3	5.30426e+09	0	621	3168.25	92	263
snp	YPDCAFEIN50	bench_complete_med_shap_per_gene	s288c_clust0_vs_clust4	1328146346	1	621	2041.08	92	83
snp	YPDCAFEIN50	bench_complete_med_shap_per_gene	s288c_clust0_vs_clust5	9.46197e+08	1	621	3640.3	92	60
pav	YPDBENOMYL500	bench_complete_med_shap_per_gene	s288c_clust0_vs_clust1	1.08466e+06	5.58903e-12	23	320.426	11	298
pav	YPDBENOMYL500	bench_complete_med_shap_per_gene	s288c_clust0_vs_clust2	127650	5.64917e-10	23	254.828	11	35
pav	YPDBENOMYL500	bench_complete_med_shap_per_gene	s288c_clust0_vs_clust3	994443	2.50962e-09	23	358.322	11	281
pav	YPDCAFEIN40	bench_complete_med_shap_per_gene	s288c_clust0_vs_clust1	1.67935e+06	2.5586e-20	28	320.426	11	298
pav	YPDCAFEIN40	bench_complete_med_shap_per_gene	s288c_clust0_vs_clust2	203352	1.65117e-20	28	254.828	11	35
pav	YPDCAFEIN40	bench_complete_med_shap_per_gene	s288c_clust0_vs_clust3	1609056	6.86304e-23	28	358.322	11	281
pav	YPDCUSO410MM	bench_complete_med_shap_per_gene	s288c_clust0_vs_clust1	1429755	3.29827e-17	26	320.426	11	298
pav	YPDCUSO410MM	bench_complete_med_shap_per_gene	s288c_clust0_vs_clust2	164309	9.85083e-12	26	254.828	11	35
pav	YPDCUSO410MM	bench_complete_med_shap_per_gene	s288c_clust0_vs_clust3	1.29327e+06	4.10629e-12	26	358.322	11	281
pav	YPDSODIUMMETAARSENITE	bench_complete_med_shap_per_gene	s288c_clust0_vs_clust1	805963	3.60322e-09	20	320.426	11	298
pav	YPDSODIUMMETAARSENITE	bench_complete_med_shap_per_gene	s288c_clust0_vs_clust2	91389	1.42232e-05	20	254.828	11	35
pav	YPDSODIUMMETAARSENITE	bench_complete_med_shap_per_gene	s288c_clust0_vs_clust3	781964	1.22703e-11	20	358.322	11	281
pav	YPDCAFEIN50	bench_complete_med_shap_per_gene	s288c_clust0_vs_clust1	1207846	5.72677e-15	24	320.426	11	298
pav	YPDCAFEIN50	bench_complete_med_shap_per_gene	s288c_clust0_vs_clust2	141632	5.03019e-12	24	254.828	11	35
pav	YPDCAFEIN50	bench_complete_med_shap_per_gene	s288c_clust0_vs_clust3	1.12101e+06	4.09401e-13	24	358.322	11	281
