## Supplementary material for "Predictive models of the genetic bases underlying budding yeast fitness in multiple environments": S14 Table

### Sheet: Legend
Table S14. Correlation between fitness and SHAP values of isolates within a cluster for the top 20 predictive features.
Column	Description
Sorting Method	Heatmap columns, which represent SHAP values of the top 20 features for individual isolates, were sorted based on the dendrogram leaf order of SNP, PAV, or CNV-based clusters of SHAP values.
Environment	The environment from which fitness data was obtained.
slope	Slope of the line fitted between the fitness of isolates in a cluster and the median absolute SHAP values across the top 20 feature for these isolates.
slope_p-value	The p-value of the hypothesis test whose null hypothesis is that the slope of the fitted line is zero.
se_slope	The standard error of the slope.
intercept	The intercept of the fitted line.
pearson_r	The Pearson correlation coefficient.

### Sheet: Table S14
Sorting Method	Environment	slope	slope_p-value	se_slope	intercept	pearson_r
sorted_by_snp	YPDCAFEIN40	306.804	1.17674e-52	18.2328	0.0658563	0.558996
sorted_by_snp	YPDBENOMYL500	273.568	1.78877e-42	18.5409	0.161562	0.508876
sorted_by_snp	YPDCAFEIN50	159.575	2.37751e-56	9.09034	0.00788488	0.575272
sorted_by_snp	YPDSODIUMMETAARSENITE	155.735	4.97982e-14	20.1979	-0.103717	0.295151
sorted_by_pav	YPDSODIUMMETAARSENITE	94.1667	3.37255e-19	10.1737	-0.042514	0.347692
sorted_by_pav	YPDCAFEIN50	92.9171	8.12654e-54	5.44753	-0.0481043	0.564208
sorted_by_cnv	YPDCAFEIN50	87.0324	8.48016e-93	3.56704	-0.0727243	0.699026
sorted_by_pav	YPDBENOMYL500	68.3707	3.35409e-56	3.90131	0.107482	0.574631
sorted_by_cnv	YPDCAFEIN40	66.9088	4.13546e-63	3.54757	-0.0109016	0.60287
sorted_by_pav	YPDCAFEIN40	55.4857	5.64459e-24	5.26928	0.00388883	0.388702
sorted_by_cnv	YPDBENOMYL500	47.7304	1.02344e-44	3.13572	0.162066	0.520658
sorted_by_cnv	YPDSODIUMMETAARSENITE	34.6829	8.65458e-17	4.05069	0.0703511	0.324478
sorted_by_cnv	YPDCUSO410MM	2.46044	0.899797	19.5322	0.599747	0.00504677
sorted_by_pav	YPDCUSO410MM	-49.223	1.59697e-16	5.80251	1.16939	-0.321789
sorted_by_snp	YPDCUSO410MM	-132.868	3.30237e-30	11.026	1.20317	-0.434772
