## Supplementary material for "Predictive models of the genetic bases underlying budding yeast fitness in multiple environments": S16 Table

### Sheet: Legend
Table S16. Performance of models used to obtain SHAP interaction scores and its association with feature number.
Sheet	Description
model performances	The average performance metrics (R-squared and Pearson correlation coefficient) across model training repetitions are provided for the validation and testing sets.
regression results	The number of features used to train models were regressed on model performances using the built-in Excel "Regression" data analysis tool.

### Sheet: model performances
Model	Environment	Alg	NumInstances	FeatureNum	CVfold	CV_rep	r2_val	r2_val_sd	r2_val_se	PCC_val	PCC_val_sd	PCC_val_se	r2_test	r2_test_sd	r2_test_se	PCC_test	PCC_test_sd	PCC_test_se
SNP	YPDBENOMYL500	RF	625	370	5	20	0.486118	0.00430498	0.000962623	0.698808	0.00323367	0.000723071	0.55499	0.00814265	0.00182075	0.746809	0.00583689	0.00130517
SNP + PAV + CNV	YPDBENOMYL500	RF	625	1070	5	20	0.470536	0.00166605	0.000372541	0.687591	0.00125707	0.00028109	0.558429	0.00256813	0.000574251	0.749913	0.00184172	0.000411822
SNP + PAV	YPDBENOMYL500	RF	625	720	5	20	0.48666	0.00569668	0.00127382	0.698808	0.00425098	0.000950548	0.549672	0.008006	0.0017902	0.743097	0.00554134	0.00123908
SNP + CNV	YPDBENOMYL500	RF	625	720	5	20	0.466623	0.00629442	0.00140748	0.684506	0.00483591	0.00108134	0.55769	0.00731833	0.00163643	0.749332	0.00541054	0.00120983
PAV	YPDBENOMYL500	RF	625	350	5	20	0.0203415	0.00120746	0.000269995	0.17638	0.00241999	0.000541125	-0.0865749	0.00439771	0.000983359	-0.0167125	0.00510323	0.00114112
CNV	YPDBENOMYL500	RF	625	350	5	20	0.0772716	0.00666569	0.00149049	0.283523	0.010097	0.00225777	0.176842	0.00881472	0.00197103	0.43515	0.0110507	0.00247101
PAV + CNV	YPDBENOMYL500	RF	625	700	5	20	0.0835735	0.00817886	0.00182885	0.295274	0.0111942	0.00250309	0.167946	0.00831896	0.00186018	0.421002	0.0107097	0.00239475

### Sheet: regression results
Summary
Regression Statistics
Multiple R	0.544106
R Square	0.296051
Adjusted R Square	0.155261
Standard Error	0.243769
Observations	7
ANOVA
	df	SS	MS	F	Significance F
Regression	1	0.124955	0.124955	2.10279	0.206722
Residual	5	0.297118	0.0594235
Total	6	0.422073
	Coefficients	Standard Error	t Stat	P-value	Lower 95%	Upper 95%	Lower 95.0%	Upper 95.0%
Intercept	0.027074	0.243642	0.111122	0.915842	-0.599227	0.653375	-0.599227	0.653375
FeatureNum	0.000534924	0.000368888	1.4501	0.206722	-0.000413333	0.00148318	-0.000413333	0.00148318
