## Supplementary material for "Predictive models of the genetic bases underlying budding yeast fitness in multiple environments": S19 Table

### Sheet: Legend
Table S19. Enrichment of experimentally validated genetic interactions.
Column	Description
Model	The model from which the SHAP interaction scores were obtained from.
Percentile	The rank percentile for which enrichment of experimentally validated feature interactions was assessed.
Percentile_rank_value	The value of the rank at the given rank percentile.
a	The number of experimentally validated feature interactions that are ranked within the rank percentile threshold.
b	The number of non-experimentally validated feature interactions that are ranked within the rank percentile threshold.
c	The number of experimentally validated feature interactions that are ranked below the rank percentile threshold.
d	The number of non-experimentally validated feature interactions that are ranked below the rank percentile threshold.
Odds_Ratio	The odds ratio measures the strength of enrichment.
Enrichment_Direction	"+" indicates that experimentally validated feature interactions are overrepresented, whereas "-" indicates underrepresentation.
p-value	The corresponding p-value of the odds ratio. It represents the probability of observing an enrichment.
q-value	p-values were adjusted for multiple hypothesis testing using the Benjamini-Hochberg method to obtain q-values.

### Sheet: Table S19
Model	Percentile	Percentile_rank_value	a	b	c	d	Odds_Ratio	Enrichment_Direction	p-value	q-value
SNP + PAV	0.01	2174.42	6	135	1307	12574	0.427578	-	0.0401187	0.379054
SNP	0.25	22947.5	354	3124	942	9490	1.14158	+	0.0468472	0.379054
SNP	0.15	17703.4	219	1868	1077	10746	1.16976	+	0.0498305	0.379054
SNP + PAV + CNV	0.25	56534	2556	25764	7969	76988	0.958444	-	0.076282	0.379054
SNP	0.2	20570.4	283	2499	1013	10115	1.13078	+	0.0865199	0.379054
SNP + PAV + CNV	0.15	40165.4	1522	15470	9003	87282	0.95381	-	0.105354	0.379054
SNP + PAV + CNV	0.2	48733.4	2044	20612	8481	82140	0.960436	-	0.118603	0.379054
SNP + PAV	0.25	21865.8	305	3201	1008	9508	0.898758	-	0.123632	0.379054
CNV	0.25	4345.5	274	1936	743	5887	1.12137	+	0.133297	0.379054
PAV + CNV	0.2	4426.8	219	1719	787	6965	1.1275	+	0.14501	0.379054
CNV	0.1	1829.8	115	769	902	7054	1.1695	+	0.14837	0.379054
SNP + PAV + CNV	0.1	30539.8	1011	10317	9514	92435	0.952075	-	0.161879	0.379054
SNP + PAV	0.2	19607.2	244	2561	1069	10148	0.904447	-	0.180197	0.379054
SNP + PAV	0.15	16824.2	180	1924	1133	10785	0.890549	-	0.180352	0.379054
PAV + CNV	0.01	283.56	14	83	992	8601	1.46247	+	0.181447	0.379054
SNP + CNV	0.05	9548.6	89	1012	1950	18968	0.855454	-	0.182186	0.379054
CNV	0.01	166.56	6	83	1011	7740	0.55343	-	0.182617	0.379054
SNP	0.1	13832.9	143	1248	1153	11366	1.12954	+	0.189527	0.379054
CNV	0.15	2646.85	166	1160	851	6663	1.12044	+	0.207784	0.393697
PAV + CNV	0.15	3439.7	164	1290	842	7394	1.1164	+	0.22542	0.405757
CNV	0.2	3468.8	217	1551	800	6272	1.09689	+	0.260624	0.446784
SNP	0.05	8849.15	73	623	1223	11991	1.14885	+	0.284048	0.464806
PAV + CNV	0.25	5340.25	265	2158	741	6526	1.08149	+	0.29936	0.468563
SNP + CNV	0.01	2488.7	16	205	2023	19775	0.762934	-	0.35064	0.52596
SNP + CNV	0.1	14772.8	194	2008	1845	17972	0.941105	-	0.4617	0.664848
SNP + PAV + CNV	0.01	5149.92	111	1022	10414	101730	1.06097	+	0.537331	0.698125
CNV	0.05	908.9	55	387	962	7436	1.09854	+	0.540351	0.698125
SNP	0.01	2572.36	15	125	1281	12489	1.16993	+	0.557769	0.698125
SNP + PAV	0.1	13107.2	125	1278	1188	11431	0.941124	-	0.562378	0.698125
PAV + CNV	0.1	2369.9	104	865	902	7819	1.04223	+	0.697675	0.812827
PAV + CNV	0.05	1249.45	53	432	953	8252	1.06233	+	0.702344	0.812827
SNP + CNV	0.2	21461.6	402	4002	1637	15978	0.980444	-	0.74929	0.812827
SNP + CNV	0.15	18394.7	301	3002	1738	16978	0.979473	-	0.7696	0.812827
SNP + CNV	0.25	24233.5	515	4990	1524	14990	1.01513	+	0.788358	0.812827
SNP + PAV	0.05	8502.2	63	639	1250	12070	0.952	-	0.790249	0.812827
SNP + PAV + CNV	0.05	18669.6	529	5135	9996	97617	1.00604	+	0.887979	0.887979
